# Condensation of PRPP amidotransferase by phase separation promotes *de novo* purine synthesis through intermolecular intermediate channeling in yeast

**DOI:** 10.1101/2023.06.05.543815

**Authors:** Masak Takaine, Rikuri Morita, Yuto Yoshinari, Takashi Nishimura

## Abstract

*De novo* purine synthesis (DPS) is up-regulated under conditions of high purine demand to ensure the production of genetic materials and chemical energy, thereby supporting cell proliferation. However, the regulatory mechanisms governing DPS remain largely unclear. We herein show that PRPP amidotransferase (PPAT), the rate-limiting enzyme in DPS, forms dynamic and motile condensates in *Saccharomyces cerevisiae* cells under a purine-depleted environment. The formation of condensates requires phase separation, which is driven by target of rapamycin complex 1 (TORC1)-induced ribosome biosynthesis. The self-assembly of PPAT molecules facilitates condensate formation, with intracellular PRPP and purine nucleotides both regulating this self-assembly. Moreover, molecular dynamics simulations suggest that clustering-mediated PPAT activation occurs through intermolecular substrate channeling. Cells unable to form PPAT condensates exhibit growth defects, highlighting the physiological importance of condensation. These results suggest that PPAT condensation is an adaptive mechanism that regulates DPS in response to both TORC1 activity and cellular purine demands.

**Highlights:**

- PRPP amidotransferase (PPAT) in budding yeast forms dynamic intracellular condensates in response to environmental purine deprivation.
- Ribosome crowding in the cytoplasm, induced by TORC1, drives the assembly of PPAT condensates.
- The purified PPAT protein alone condensates into submicron-sized particles *in vitro* under molecular crowding conditions.
- Purine nucleotides inhibit the self-assembly of PPAT, while PRPP promotes this process and counteracts the inhibition.
- The condensation of PPAT facilitates the intermolecular channeling of intermediates, thereby enhancing *de novo* purine synthesis.
