## Supplementary tables S1-S3 for "Condensation of PRPP amidotransferase by phase separation promotes *de novo* purine synthesis through intermolecular intermediate channeling in yeast"

### Sheet: Table_S1_strain
Name	genotype	Source	Figure
MTY3509	MATa ade4-yeGFP his3Δ1 leu2Δ0 lys2Δ0 ura3Δ0 MET15+	This study	1, S1, 2, 5
MTY3521	MATa ade4-yeGFP-hphNT1 his3Δ1 leu2Δ0 ura3Δ0 met15Δ0 LYS2+	This study	S3
MTY3545	MATa sch9Δ::kanMX6 ade4-yeGFP-hphNT1 his3Δ1 leu2Δ0 ura3Δ0 met15Δ0	This study	S3
MTY3546	MATa ypk3Δ::kanMX6 ade4-yeGFP-hphNT1 his3Δ1 leu2Δ0 ura3Δ0 met15Δ0	This study	S3
MTY3547	MATa rim15Δ::kanMX6 ade4-yeGFP-hphNT1 his3Δ1 leu2Δ0 ura3Δ0 met15Δ0	This study	S3
MTY3550	MATα gcn2Δ::kanMX6 ade4-yeGFP-hphNT1 his3Δ1 leu2Δ0 ura3Δ0	This study	S3
MTY3551	MATa atg13Δ::kanMX6 ade4-yeGFP-hphNT1 his3Δ1 leu2Δ0 ura3Δ0 met15Δ0	This study	S3
MTY3558	MATa mks1Δ::kanMX6 ade4-yeGFP-hphNT1 his3Δ1 leu2Δ0 ura3Δ0 met15Δ0	This study	S3
MTY3560	MATα gat1Δ::kanMX6 ade4-yeGFP-hphNT1 his3Δ1 leu2Δ0 ura3Δ0 met15Δ0	This study	S3
MTY3562	MATa gln3Δ::kanMX6 ade4-yeGFP-hphNT1 his3Δ1 leu2Δ0 ura3Δ0 met15Δ0	This study	S3
MTY3563	MATa tco89Δ::kanMX6 ade4-yeGFP-hphNT1 his3Δ1 leu2Δ0 ura3Δ0 met15Δ0	This study	S3
MTY3565	MATa fpr1Δ::kanMX6 ade4-yeGFP-hphNT1 his3Δ1 leu2Δ0 ura3Δ0 met15Δ0	This study	2
MTY3566	MATa sit4Δ::kanMX6 ade4-yeGFP-hphNT1 his3Δ1 leu2Δ0 ura3Δ0 met15Δ0	This study	S3
MTY3567	MATa sfp1Δ::kanMX6 ade4-yeGFP-hphNT1 his3Δ1 leu2Δ0 ura3Δ0 met15Δ0	This study	S3
MTY3571	MATa ade4-mNG-hphNT1 his3Δ1 leu2Δ0 lys2Δ0 ura3Δ0 MET15+	This study	1, S1, 2, S3, 7
MTY3573	MATa rtg2Δ::kanMX6 ade4-yeGFP-hphNT1 his3Δ1 leu2Δ0 ura3Δ0 met15Δ0	This study	S3
MTY3579	MATa ade4-myeGFP-hph his3Δ1 leu2Δ0 lys2Δ0 ura3Δ0 MET15+	This study	1
MTY3591	MATa ade4-mNG-hphNT1 his3Δ1 leu2Δ0 ura3Δ0 MET15+ LYS2+	This study	2
MTY3613	MATa rts1Δ::kanMX6 ade4-yeGFP-hphNT1 his3Δ1 leu2Δ0 ura3Δ0 met15Δ0	This study	S3
MTY3614	MATa npr3Δ::kanMX6 ade4-yeGFP-hphNT1 his3Δ1 leu2Δ0 ura3Δ0 met15Δ0	This study	S3
MTY3615	MATa npr2Δ::kanMX6 ade4-yeGFP-hphNT1 his3Δ1 leu2Δ0 ura3Δ0 met15Δ0	This study	S3
MTY3616	MATα seh1Δ::kanMX6 ade4-yeGFP-hphNT1 his3Δ1 leu2Δ0 ura3Δ0 met15Δ0	This study	S3
MTY3617	MATa sea2Δ::kanMX6 ade4-yeGFP-hphNT1 his3Δ1 leu2Δ0 ura3Δ0 met15Δ0	This study	S3
MTY3618	MATa sea3Δ::kanMX6 ade4-yeGFP-hphNT1 his3Δ1 leu2Δ0 ura3Δ0 met15Δ0	This study	S3
MTY3619	MATa sea4Δ::kanMX6 ade4-yeGFP-hphNT1 his3Δ1 leu2Δ0 ura3Δ0 met15Δ0	This study	S3
MTY3620	MATα lst4Δ::kanMX6 ade4-yeGFP-hphNT1 his3Δ1 leu2Δ0 ura3Δ0 met15Δ0	This study	S3
MTY3621	MATα lst7Δ::kanMX6 ade4-yeGFP-hphNT1 his3Δ1 leu2Δ0 ura3Δ0 met15Δ0	This study	S3
MTY3622	MATa gtr1Δ::kanMX6 ade4-yeGFP-hphNT1 his3Δ1 leu2Δ0 ura3Δ0 met15Δ0	This study	S3
MTY3623	MATa ego1Δ::kanMX6 ade4-yeGFP-hphNT1 his3Δ1 leu2Δ0 ura3Δ0 met15Δ0	This study	S3
MTY3624	MATa ego2Δ::kanMX6 ade4-yeGFP-hphNT1 his3Δ1 leu2Δ0 ura3Δ0 met15Δ0	This study	S3
MTY3625	MATa ego3Δ::kanMX6 ade4-yeGFP-hphNT1 his3Δ1 leu2Δ0 ura3Δ0 met15Δ0	This study	S3
MTY3626	MATa pib2Δ::kanMX6 ade4-yeGFP-hphNT1 his3Δ1 leu2Δ0 ura3Δ0 met15Δ0	This study	S3
MTY3633	MATa sap4Δ::kanMX6 ade4-yeGFP-hphNT1 his3Δ1 leu2Δ0 ura3Δ0 met15Δ0	This study	S3
MTY3634	MATa sap155Δ::kanMX6 ade4-yeGFP-hphNT1 his3Δ1 leu2Δ0 ura3Δ0 met15Δ0	This study	S3
MTY3635	MATa sap190Δ::kanMX6 ade4-yeGFP-hphNT1 his3Δ1 leu2Δ0 ura3Δ0 met15Δ0	This study	S3
MTY3636	MATa maf1Δ::kanMX6 ade4-yeGFP-hphNT1 his3Δ1 leu2Δ0 ura3Δ0 met15Δ0	This study	S3
MTY3637	MATα tod6Δ::kanMX6 ade4-yeGFP-hphNT1 his3Δ1 leu2Δ0 ura3Δ0 met15Δ0	This study	S3
MTY3638	MATa gcn4Δ::kanMX6 ade4-yeGFP-hphNT1 his3Δ1 leu2Δ0 ura3Δ0 met15Δ0	This study	S3
MTY3640	MATa ade4-3HA-hph his3Δ1 leu2Δ0 lys2Δ0 ura3Δ0 MET15+	This study	9
MTY3650	MATa hpt1∆ ade4-yeGFP his3Δ1 leu2Δ0 ura3Δ0 met15∆0 LYS2+	This study	5
MTY3653	MATa ade12∆::nat ade4-yeGFP his3Δ1 leu2Δ0 lys2Δ0 ura3Δ0 MET15+	This study	5
MTY3685	MATa cdc55Δ::kanMX6 ade4-yeGFP-hphNT1 his3Δ1 leu2Δ0 lys2Δ0 ura3Δ0 met15Δ0	This study	S3
MTY3686	MATa kap120Δ::kanMX ade4-yeGFP-hphNT1 6 his3Δ1 leu2Δ0 ura3Δ0 met15Δ0	This study	S3
MTY3688	MATa sfp1Δ::kanMX6 ade4-mNG-hphNT1 his3Δ1 leu2Δ0 ura3Δ0 LYS2+ MET15+	This study	2
MTY3689	MATa sit4Δ::kanMX6 ade4-mNG-hphNT1 his3Δ1 leu2Δ0 ura3Δ0 LYS2+ MET15+	This study	2
MTY3694	MATα ade4-yeGFP tpd3∆::natNT2 his3Δ1 leu2Δ0 lys2Δ0 ura3Δ0 met15Δ0	This study	S3
MTY3698	MATa ade4 (1-484T)-3HA his3Δ1 leu2Δ0 lys2Δ0 ura3Δ0 MET15+	This study	9
MTY3700	MATa ade4 (1-484T)-mNG his3Δ1 leu2Δ0 lys2Δ0 ura3Δ0 MET15+	This study	2
MTY3701	MATα Y13206 Ade4-yeGFP snq2∆::KILeu2; pdr3∆::KIura3; pdr1∆::natMX4; can1∆::STE2prSp_his5 lyp1∆ his3∆1 leu2∆0 ura3∆0 met15∆0 LYS2+	This study	S7
MTY3731	MATa gtr2∆::nat ade4-yeGFP his3Δ1 leu2Δ0 lys2Δ0 ura3Δ0 MET15+	This study	S3
MTY3762	BY4741 (MATa his3Δ1 leu2Δ0 ura3Δ0 met15Δ0 LYS2+)	Lab stock	4
MTY3872	MATα aah1∆ apt1∆ Ade4-yeGFP his3Δ1 leu2Δ0 ura3Δ0 met15∆0 LYS2+	This study	5
MTY3882	MATa Ade4-mKate2 his3Δ1 leu2Δ0 lys2Δ0 ura3Δ0 MET15+	This study	S1
MTY3944	MATa PGPD-Ade4-mNG-Strep-tag II his3Δ1 leu2Δ0 lys2Δ0 ura3Δ0 MET15+	This study	3, S4, 6, S8, 7, S10
MTY3958	MATa PGPD-Ade4∆IDR-mNG-Strep-tag II his3Δ1 leu2Δ0 lys2Δ0 ura3Δ0 MET15+	This study	3, 6
MTY3969	MATα his3Δ1::pRS303-Pgpd-mNG-Strep-tag-hphNT1 leu2Δ0 lys2Δ0 ura3Δ0	Lab stock	S4
MTY4021	MATa ade4-D373A/D374A-mNG-hphNT1 his3Δ1 leu2Δ0 lys2Δ0 ura3Δ0 MET15+	This study	7
MTY4023	MATa PGPD-Ade4-D373A/D374A-mNG-Strep-tag II his3Δ1 leu2Δ0 lys2Δ0 ura3Δ0 MET15+	This study	7, S10

### Sheet: Table_S2_plasmid
Name	Structure	Source	Purpose
MTP165	pFA6a-mNG-hphNT1	Lab Stock	C-terminal tagging with mNG
MTP3013	pFA6a-natNT2	Lab Stock (EUROSCARF, Janke et al., 2004)	Gene deletion by natNT2 cassette
MTP3022	pYM24	Lab Stock (EUROSCARF, Janke et al., 2004)	C-terminal tagging with 3HA
MTP3023	pYM25	Lab Stock (EUROSCARF, Janke et al., 2004)	C-terminal tagging with yeGFP
MTP3069	pYM-N15	Lab Stock (EUROSCARF, Janke et al., 2004)	Replacement of native promoter with GPD promoter
MTP3114	pYM25-A206K	This study	C-terminal tagging with monomeric yeGFP
MTP3131	pFA6a-mKate2-hphNT1	This study	C-terminal tagging with mKate2
MTP3139	pFA6a-mNG-Strep tag-hphNT1	This study	C-terminal tagging with mNG-Strep tag II

### Sheet: Table_S3_primer
Name	Sequence (5' -> 3')	Purpose
ade4F1	ATCAGATATGAAGGCTGAAGTCGATATCGGATTATATAATTGTGCAGATTATCGT ACG CTG CAG GTC GAC	Ade4-GFP, Ade4-mGFP, Ade4-mNG, Ade4-mKate2, Ade4-3HA, Ade4-mNG-Strep-tag
ade4F21	CGGAAATTATGTCACTGGTGTTGAAGACGGTTATATTCAAGAATTGGAAGAAACG CTG CAG GTC GAC GGA	Ade4∆IDR-mNG, Ade4∆IDR-3HA, Ade4∆IDR-mNG-Strep-tag
ade4F30	TAATAAGTTTAGCAAAGAAAGAGGTACAGCAAACAGCAGAATAGAAAAAATGCGTACGCTGCAGGTCGAC	Replacement of the ADE4 promoter
ade4R1	CATTTGGAAACTATTTTACATACAACTGAACAAGTTCGGAACAATCTATCAATCGATGAATTCGAGCTCG	C-terminal tagging of ADE4 locus
ade4R11	GGAGCTACTGGAGTGGTTTGGTTTGCTAATACAATACCTAAAATACCACACATCGATGAATTCTCTGTCG	Replacement of the ADE4 promoter
ade12F1	GGATAAGGTAGGGGAAATCGTAACATTACTAAATTTAAAGCATATCAGAATGCGTACGCTGCAGGTCGAC	ade12∆::natNT2
ade12R1	AACTGTGAAAAGAAATTAAATTGAAGTTTGTCATGGATGTCCAACGCCCTAATCGATGAATTCGAGCTCG	ade12∆::natNT2
gtr2F1	TCCACAGATTAACAAAACTCCAGGACAACGGTACTAATACACATACAACATGCGTACGCTGCAGGTCGAC	gtr2∆::natNT2
gtr2R1	TTTTCAATATGTATCTATATACCCTAATATTTTCATGCCTTACGTCTTTCAATCGATGAATTCGAGCTCG	gtr2∆::natNT2
tpd3F2	TGGTATCTGATTATCGAAGAATAATTGAGTGGTCAGAAAGGAGCGAAATATGCGTACGCTGCAGGTCGAC	tpd3∆::natNT2
tpd3R1	TTCATTCAAGTGTACATATGTGTATGTATGTATATATTTGAACTAGTATCAATCGATGAATTCGAGCTCG	tpd3∆::natNT2
