## Supplementary Data S1 for "Condensation of PRPP amidotransferase by phase separation promotes *de novo* purine synthesis through intermolecular intermediate channeling in yeast"

### Sheet: Fig_4B
						Normalize peak area																										Mean				SD				one-way ANOVA
Metabolite	Full name	Classification	HMDB	PubChem	KEGG	0h	0h	0h	0h	0h	0h	0h	1h	1h	1h	1h	1h	1h	1h	7h	7h	7h	7h	7h	7h	7h	24h	24h	24h	24h	24h	0h	1h	7h	24h	0h	1h	7h	24h	p-value	FDR-adjusted p-value
2-Aminobutyric acid	2-Aminobutyric acid	Organic acids	HMDB0000452	80283	C02356	5369.96	6647.63	3670.23	6430.84	4938.76	6385.22	5666.37	4424.84	6297.62	6258.46	7665.11	6128.11	6821.31	6654.61	5076.76	4361.61	4646.93	6758.25	5356.29	5379.07	6680.21	7920.92	6942.29	9050.34	6276.07	5431.7	5587	6321.43	5465.59	7058.86	1050.54	983.644	931.476	1420.61	0.046757	0.084272
3-HK	3-Hydroxy-kynurenine	Amino acid-related	HMDB0000732	89	C02794	190.151	261.112	199.942	280.904	138.8	152.615	309.931	124.397	90.2922	134.349	163.006	77.9068	193.892	189.067	111.286	148.246	136.811	223.658	127.414	131.256	65.1312	229.168	162.33	219.58	84.7492	94.3563	219.065	138.987	134.829	165.605	65.7122	45.5263	47.5296	60.6991	0.033619	0.06571
3-MH	3-Methylhistidine	Amino acid-related	HMDB0000479	64969	C01152	3445.73	2353.16	949.18	976.69	448.034	766.783	813.619	182.114	153.584	154.636	230.509	199.704	170.145	713.847	443.998	335.092	420.042	589.674	335.058	302.895	538.246	1053.42	403.828	425.498	289.96	588.599	1393.31	257.791	423.572	579.634	1089.85	202.902	109.084	249.667	0.0052725	0.015114
3-Phosphoglycerate	2/3-Phosphoglyceric acid	Glycolysis	HMDB0000807 / 0003391	3497 / 3904	C00197 / C00631	2312.41	5921.05	3436.43	2852.92	2547.48	5523.35	2995.43	2929.52	4171.67	3154.6	4506.92	4212.66	5518.08	4778.17	4124.44	4347.16	2831.58	2703.86	2343.7	2757.41	5543.68	5485.33	5664.9	6978.78	3226.33	3430.91	3655.58	4181.66	3521.69	5389.26	1459.51	901.057	1172.61	1509.13	0.046958	0.084272
5-Methylthioadenosine	5'-Methylthioadenosine	Others	HMDB0001173	439176	C00170	148200	138234	146157	138754	240971	163658	178559	253021	221275	209372	217576	175647	187961	181929	168119	185318	214209	166431	199800	168689	215921	198861	236355	173365	187772	188029	164933	206683	188355	204466	36514.2	27118.5	21777	24193.4	0.036687	0.070636
6-Phosphogluconate	6-Phosphogluconic acid	PPP	HMDB0001316	91493	C00345	911.291	2779.92	1481.27	1101.75	835.056	1571.72	807.209	860.71	1330.18	891.227	1330.68	1480.98	2246.9	2070.59	1567.55	1219.63	877.736	932.96	830.133	510.699	1674.8	2123.5	2276.79	2223.44	885.725	1264.16	1355.46	1458.75	1087.64	1914.9	698.182	533.649	420.246	624.707	0.085068	0.13221
Acetyl-Carnitine	L-Acetylcarnitine	Carnitine-related	HMDB0000201	1	C02571	1430.52	1328.88	1260.47	1682.65	611.534	1682.79	2228.01	726.355	578.571	645.001	466.245	458.202	725.796	1626.59	1777	1918.7	1600.93	2068.12	2806.68	805.382	1194.04	4214.56	2978.57	3674.44	1233.7	1535.85	1460.69	746.68	1738.7	2638.43	494.439	403.227	641.572	1145.03	0.00069659	0.0034562
Acetyl-CoA	Acetyl-CoA	Coenzymes	HMDB0001206	444493	C00024	13907.4	26112.4	19188	15197.7	30692.1	25938.8	24684	22849.4	25493.8	31290.2	31642.2	28093.4	36424.6	24100.5	30201.8	31140	26966.2	27670.3	17772.3	18608.7	29356.9	22608.1	33746	27701.8	30027.7	24600.2	22245.8	28556.3	25959.4	25980	6250.71	4846.36	5498.19	4693.23	0.20542	0.26408
Adenine	Adenine	Purine metabolism	HMDB0000034	190	C00147	8749.67	3496.55	5627.09	2423.96	4313.41	5634.87	8052.54	46326	29329.4	25015.6	23168.4	28673.8	30055.2	23773.5	29402.7	25425.3	20282.3	20304.7	32489.2	31039.2	31312.5	23632.7	21208	19330.8	20384.5	21162.8	5471.16	29477.4	27179.4	22173.4	2308.97	7928.02	5212.59	2202.21	1.165e-08	2.5048e-07
Adenosine	Adenosine	Purine metabolism	HMDB0000050	60961	C00212	20365.6	29698.5	14076.3	14834.4	9713.99	11731.7	12802.8	19550.4	18220.2	15375.2	16021.9	11983.5	13197.3	17550.5	16090.9	22069.2	17983.5	29774.7	13137	9646.07	13354.9	14351.6	14469.7	14678.3	11951.1	20960.4	16174.7	15985.6	17436.6	15071.6	6825.28	2717.72	6728.52	2945.52	0.86333	0.89814
S-AMP	Adenylosuccinate	Nucleotides	HMDB0000536	440122	C03794	4608.58	28540.2	14092.4	14395.5	4723.87	18007.5	9781.99	6132.67	6481.83	4350.84	5526.37	6519.52	7766.78	14431.2	12061	21113.1	4094.97	8656.67	2923.22	3068.12	19513.3	25432.3	20181.5	28077	6453.79	6414.59	13450	7315.6	10204.3	19171.1	8342.28	3305.41	7667.73	9234.36	0.040462	0.075647
ADP	Adenosine diphosphate	Nucleotides	HMDB0001341	6022	C00008	8312.11	9862.4	9289.55	8969.89	8507.42	9861.04	8025.05	11742.2	15021.1	12546.6	15737	11908.9	16397.8	14754.6	10506.1	11317	8778.82	8037.53	8797.8	5083.51	11965.3	12218.2	13623.3	19361.5	7837.02	9743.33	8975.35	14015.4	9212.3	12285.2	733.934	1913.12	2326.28	3631.01	0.0011545	0.0053188
Ala	L-Alanine	Amino acids	HMDB0000161	5950	C00041	48801.1	30611.9	33178.9	31615.5	32622	28476.4	37533.5	42821.8	41315.5	48144.7	56900.1	43144.3	54252.6	41403	26229.9	25370.7	33573.8	34228.7	60925.1	24527.3	39425.2	38167.1	43176.8	35579.9	40893.8	37922.7	34691.3	46854.6	34897.2	39841.2	6812.49	6425.73	12738.1	4010.5	0.033047	0.06571
Allantoic acid	Allantoic acid	Purine metabolism	HMDB0001209	203	C00499	1101.2	1319.95	534.317	687.775	639.947	930.399	966.562	623.098	793.783	706.459	696.359	973.85	644.351	1081.1	889.899	1144.4	983.261	904.561	812.956	767.911	744.804	1538.41	963.615	1151.82	886.269	873.645	882.879	788.429	892.542	1102.26	278.847	174.812	138.75	230.613	0.067055	0.11234
Allantoin	Allantoin	Purine metabolism	HMDB0000462	204	C01551	23841.5	4077.94	10885.9	2634.55	4766.66	6028.24	6916.55	10862.9	10239.6	9128.69	7760.58	6568.74	6857.03	7856.99	5433.82	6953.44	5815	4524.52	10041.2	6855.67	5684.56	6157.76	6402.83	4722.62	6111.92	8980.05	8450.19	8467.78	6472.6	6047.57	7274.94	1652.6	1781.4	1598.24	0.53364	0.6092
AMP	Adenosine monophosphate	Nucleotides	HMDB0000045	6083	C00020	18467.2	14646.2	11857.1	11002.1	9104.2	12678	9745.51	9727.6	9760.87	9821.05	8720.14	9342	6435.99	13026.9	14674	13166.8	11724.1	13229.5	11248.4	11092.3	8318.43	17120.6	11974.2	14103.6	9355.62	16561.1	12500	9547.8	11921.9	13682.1	3215.1	1943.68	2041.23	3047.45	0.047036	0.084272
Arg	L-Arginine	Amino acids	HMDB0000517	6322	C00062	409609	360734	315551	279495	278530	278136	271622	282632	276569	277063	270578	252925	270852	299876	302817	296747	292106	256258	248453	227379	274240	268035	262813	263386	262138	280042	313382	275785	271143	265470	53002.6	14163	28164.8	7450.25	0.03342	0.06571
Argininosuccinate	Argininosuccinic acid	Urea cycle	HMDB0000052	16950	C03406	6521.02	8122.04	6865.8	7879.65	7920.72	8225.22	8066.49	7420.35	8509.58	8426.42	8817.94	8023.87	9227.67	8666.01	6478.47	7342.5	7211.81	7573.24	6425.7	6660.35	7362.26	7571.88	8049.9	7770.5	7851	6992.14	7657.28	8441.69	7007.76	7980.18	676.066	581.977	472.364	658.849	0.0015248	0.0057853
Asn	L-Asparagine	Amino acids	HMDB0000168	6267	C00152	39535.7	34976	34209.1	35753.9	37366	35959.6	38525.4	46976.3	49786	44439.6	48546.6	34250.8	46151.5	37409.2	35992.6	38386.2	38271.1	39021.9	39541.8	36036.5	41692.1	36736.7	38973.8	38390.5	40186.4	39477.3	36618	43937.1	38420.3	38128.6	1931.74	5863.55	1996.83	1614.71	0.0023564	0.0074139
Asp	L-Aspartic acid	Amino acids	HMDB0000191	5960	C00049	169390	170668	174963	173572	168833	167334	203213	283105	261828	299296	320040	232108	277062	195338	220386	234971	267782	230875	249258	200260	258168	191843	231019	212892	218047	239184	175425	266968	237386	216124	12541.9	42024.9	23138.3	16607.1	9.5066e-06	0.0001022
ATP	Adenosine triphosphate	Nucleotides	HMDB0000538	5957	C00002	15165	38210.2	19128.4	20164.6	15407.6	31842.3	13226.8	23611.8	37268.8	23998.4	36097.6	30875.2	45163.3	41305.3	28652.7	30664.5	16892.4	20775.5	11843.7	10745.6	42915.7	35883.1	40856.5	41494.1	20320.1	15923	21877.8	34045.8	23212.9	34234.3	9471.88	8274.14	11575.1	11315.1	0.050124	0.088575
Beta-Alanine	Beta-Alanine	Amino acid-related	HMDB0000056	239	C00099	3082.64	2840.54	767.768	1847.63	729.695	2157.84	1537.64	204.393	217.707	204.591	208.251	299.286	233.558	627.32	789.735	529.735	489.516	1722.52	505.607	541.414	935.545	2428.49	1156.8	1914.13	747.441	1325.41	1851.96	285.015	787.725	1501.21	923.687	154.604	445.617	619.888	0.00025297	0.0018129
Betaine	Betaine	Others	HMDB0000043	247	C00719	390574	540053	318487	411579	241318	557313	430993	160358	149071	154869	155381	232573	163140	283228	413699	347492	274397	443238	357011	358674	306631	488656	270799	466356	264099	333010	412902	185517	357306	398137	112698	51754.5	57885.9	122969	0.00034363	0.0022912
Biotin	Biotin	Vitamins	HMDB0000030	171548	C00120	1965.12	1732.18	1456.89	1610.86	2065.97	1282.61	1111.19	1405.96	1277.67	1648.81	1358.97	1782.46	2030.85	1405.73	613.312	1150.83	891.832	872.933	1262.01	1125.98	1164.39	1430.01	1241.99	1302.21	1301.93	1930.61	1603.55	1558.63	1011.61	1438.13	348.354	272.858	227.568	237.545	0.001889	0.006586
Cadaverine	Cadaverine	Amino acid-related	HMDB0002322	273	C01672	8506.46	7465.44	19070.3	12268.8	22087.6	9103.68	7062.69	4945.26	10027	14818.5	8264.73	8700.19	7893.74	20491	8066.73	7798.24	10705.2	6520.08	10737.5	15263.6	5944.73	9381.05	6485.42	7854.18	13371	7108.56	12223.6	10734.3	9290.88	8358.15	6013.91	5231.18	3224.07	2398.44	0.40715	0.49087
Carnitine	L-Carnitine	Carnitine-related	HMDB0000062	2724480	C00318	1482.74	1927.25	1478.18	2535.72	572.624	2558.53	3592.82	425.113	422.816	716.225	362.157	470.15	718.549	1476.66	1463.52	1945.19	1427.21	2078.31	2484.4	1010.84	837.583	5010.27	2302.41	3548.21	1145.62	1236.54	2021.12	655.952	1606.72	2859.81	975.999	389.355	592.545	1582.17	0.0035359	0.010367
CDP	Cytidine diphosphate	Nucleotides	HMDB0001546	6132	C00112	486.667	448.7	667.243	435.294	721.697	506.645	443.333	1037.31	999.489	734.603	1369.98	773.864	1211.37	970.146	670.994	987.897	488.496	459.83	437.816	351.359	926.793	648.845	935.815	1259.26	657.336	610.376	529.94	1013.82	617.598	789.287	116.259	225.123	251.773	332.105	0.0057434	0.015925
CDP-Choline	Citicoline	Others	HMDB0001413	13804	C00307	189.116	207.91	21.6948	112.48	77.7413	35.3426	43.5543	232.991	424.969	219.012	213.308	124.98	109.009	92.8318	106.903	227.565	143.39	227.341	17.3252	17.0943	100.098	25.0385	168.055	62.8547	77.917	308.632	98.2628	202.443	119.959	124.451	74.9608	113.716	86.9277	106.235	0.22621	0.28332
Choline	Choline	Vitamins	HMDB0000097	305	C00114	3091.38	3240.12	3322.49	2246.07	1288.54	1879.8	4079.2	2076.92	2259.89	1635.27	1258.95	748.574	900.643	1889.18	2260.75	3077.86	1841.68	10499.4	6914.72	1125.02	2605.67	5757.77	3468.76	4005.2	1734.33	3527.54	2735.37	1538.49	4046.44	3781.28	965.818	584.756	3402.6	1398.23	0.086845	0.13337
Citrate	Citric acid	TCA cycle	HMDB0000094	311	C00158	287.81	339.124	326.522	325.944	317.914	211.927	321.418	396.459	454.405	365.546	420.732	337.064	423.22	301.695	322.675	269.804	228.241	254.133	190.527	200.366	334.915	262.861	319.082	257.868	225.776	267.729	304.38	385.589	257.237	278.551	43.7	53.6959	56.2863	45.4571	0.00040649	0.0023835
Citrulline	Citrulline	Urea cycle	HMDB0000904	9750	C00327	1.32754e+06	1.48569e+06	1.43155e+06	1.59727e+06	1.40971e+06	1.46128e+06	1.04394e+06	883789	1.41511e+06	1.39115e+06	1.3713e+06	1.48075e+06	1.19241e+06	2.10578e+06	1.4281e+06	1.41509e+06	1.41878e+06	1.47722e+06	1.46269e+06	1.42935e+06	1.26218e+06	1.54956e+06	1.60631e+06	1.49121e+06	1.46208e+06	1.30358e+06	1.39385e+06	1.40576e+06	1.41334e+06	1.50252e+06	174581	368582	70557.3	104168	0.76792	0.81198
CMP	Cytidine monophosphate	Nucleotides	HMDB0000095	6131	C00055	741	417.117	698.028	650.149	584.278	672.623	526.473	585.957	696.649	563.174	591.168	626.75	564.946	598.5	507.043	512.638	363.427	484.735	468.503	436.015	488.406	521.192	509.417	434.658	475.74	593.632	612.81	603.878	465.824	524.5	111.975	46.213	51.8637	73.0629	0.0033802	0.010141
CoA	Coenzyme A	Coenzymes	HMDB0001423	6816	C00010	2182.21	1738.27	1528.67	1386.68	2324.12	2064.9	2125.93	2772.26	2425.73	1914.7	2111.22	1461.58	2319.98	1367.2	1136.19	1354.04	1419.65	1264.79	1384.14	858.238	1469.6	1270.2	2333.99	1344.37	1383.02	2110.1	1907.26	2053.24	1269.52	1842.82	357.055	511.557	212.055	482.862	0.0080588	0.020384
CTP	Cytidine triphosphate	Nucleotides	HMDB0000082	6176	C00063	1615.57	4330.36	2557.73	1539.55	1624.22	3314.59	1826.58	2598.75	3967.41	2347.41	4217.09	3050.94	5038.56	3559.69	3108.97	3680.81	1681.85	1962.42	1168.1	777.397	5028.44	3888.36	4498.46	5043.72	2069.98	1947.26	2401.23	3539.98	2486.86	3933.9	1070.36	951.717	1519.68	1387.95	0.075365	0.12306
Cystathionine	L-Cystathionine	Amino acid-related	HMDB0000099	439258	C02291	27754.3	52846.3	36614.9	42930.1	36564.9	50987.9	41655.9	38368.9	45145.5	42598.8	43308.6	41727.8	45562.3	50175.9	42937.5	38764.1	38115.2	47248.4	29467.3	31058.6	39367.2	49455.2	39241.6	46897.2	31695.4	31778	41336.3	43841.1	38136.9	39662.7	8735.02	3674.94	6234.8	6763.18	0.42838	0.51167
Cytidine	Cytidine	Pyrimidine metabolism	HMDB0000089	6175	C00475	3113.23	3838.38	3029.71	2842.35	3074.2	2317.73	3356.23	8323.24	8720.58	7988.98	9167.53	4238.18	5122.69	4332.31	6161.51	6293.45	7433.31	6010.61	4476.1	3077.06	5361.23	3504.45	5265.59	3578.57	3890.06	6799.18	3081.69	6841.93	5544.75	4380.57	464.154	2178.73	1413.61	1228.19	0.00049192	0.002644
dA	Deoxyadenosine	Purine metabolism	HMDB0000101	13730	C00559	551.116	514.769	473.902	273.439	702.719	873.661	54.6381	1321.18	1121.31	1333.63	1409	1429.4	1322.73	104.661	1029.53	909.565	1127.46	1233.96	951.949	724.09	1932.14	1054.38	987.225	1290.64	959.314	1825.39	492.035	1148.84	1129.81	1146.13	268.782	471.089	389.313	327.671	0.0058021	0.015925
dAMP	Deoxyadenosine monophosphate	Purine metabolism	HMDB0000905	12599	C00360	62837.6	77681.5	58708.2	65406.7	55122.1	66359.3	59983.2	53160.5	56928.8	53811.7	52700.6	63642.7	56348.4	65867.3	80955.4	66865.5	58669.1	72461.2	60905.8	65688.4	70132.3	79339.5	58488.4	72521.5	65493.7	62387.3	63728.4	57494.3	67954	69193.5	7286.01	5241.91	7486.65	7884.91	0.02062	0.047499
dC	Deoxycytidine	Pyrimidine metabolism	HMDB0000014	13711	C00881	71.1918	148.098	94.2259	106.479	65.2414	38.1541	41.1328	230.264	192.082	174.509	200.038	123.766	171.104	84.8152	87.8082	90.1027	276.535	118.208	110.924	36.0975	291.031	69.719	123.764	170.061	95.1937	80.443	80.6463	168.083	144.387	104.306	38.934	49.0093	98.8661	34.0265	0.055335	0.095176
dCMP	Deoxycytidine monophosphate	Pyrimidine metabolism	HMDB0001202	13945	C00239	5194.58	7961.44	4614.87	2040.16	3277.68	2990.23	4562.82	5246.9	4309.06	11068.7	4466.67	2774.4	3916.76	5294.99	9122.72	2394.34	2429.57	5664.73	6506.58	2534.12	4980.32	9232.83	2557.75	1816.86	3099.4	4138.07	4377.4	5296.79	4804.63	4497.39	1923.55	2684.82	2546.86	2998.44	0.90996	0.93908
dG	Deoxyguanosine	Purine metabolism	HMDB0000085	187790	C00330	456.99	520.044	495.59	515.792	580.903	546.941	479.917	1737.72	1580.24	1724.3	1697.93	1760.64	2062.76	1565.65	1110.09	1187.64	2177.6	1707.15	1526.89	1132.15	1897.95	1313.35	1230.58	1272.65	1456.45	1102.08	513.74	1732.75	1534.21	1264.9	41.5354	164.403	415.907	127.86	4.0638e-09	1.0484e-07
dGMP	Deoxyguanosine monophosphate	Purine metabolism	HMDB0001044	65059	C00362	26704.6	52882.7	28734.8	30010.7	11634.6	3756.2	7810.03	28827	44489.9	24173.3	23262	9711.86	3259.89	7791.19	23590.8	44637.5	22608.2	20570.2	6585.78	2654	6843.56	11778.7	27017.9	1887.04	4277.98	61564.9	23076.2	20216.4	18212.9	22504.2	16926	14379	14483.2	20151	0.94388	0.96635
dI	Deoxyinosine	Purine metabolism	HMDB0000071	65058	C05512	1143.21	1694.17	1909.91	2186.21	1904.53	1677.31	1786.7	10731.5	10258	12886.7	11211.6	12775.9	14311.5	10997.3	8484.74	8334.09	8851.41	8267	9576.24	9430.09	9580.97	7650.69	10406.3	9651.15	8546.18	9490.7	1757.43	11881.8	8932.08	9284.38	320.752	1466.5	590.275	1050.88	2.0141e-15	1.2991e-13
Erythrose-4P	D-Erythrose 4-phosphate	PPP	HMDB0001321	122357	C00279	44.7633	54.6973	53.9899	73.0907	74.2965	71.4869	58.665	69.6119	40.6761	53.2726	49.3045	61.0737	82.3844	69.6721	65.2083	57.7113	56.9605	85.3055	47.1154	34.2194	76.0261	79.9619	83.8059	39.0037	64.9953	47.6435	61.5699	60.8565	60.3638	69.2165	11.4647	14.2366	17.1684	22.6178	0.73512	0.78372
FAD	Flavin adenine dinucleotide	Nucleotides	HMDB0001248	643975	C00016	674.513	680.052	837.64	691.929	1046.4	765.154	780.099	1109.36	1011.73	850.354	768.644	738.525	1193.8	785.541	824.447	854.699	719.869	668.681	780.23	582.316	969.798	843.66	882.382	510.38	777.799	659.308	782.255	922.565	771.434	718.491	131.243	181.643	127.901	127.676	0.07816	0.12603
Flavin Mononucleotide	Flavin Mononucleotide	Nucleotides	HMDB0001520	643976	C00061	18.2052	62.3282	43.0288	42.4435	53.1169	57.9046	36.527	42.0617	49.4545	49.5344	49.9676	50.9594	51.7436	51.4825	47.4061	40.5688	65.2843	58.3099	39.8677	46.7838	67.2876	52.3909	60.133	45.8417	39.5971	42.3354	44.7935	49.3148	52.2155	51.3088	14.9028	3.32676	11.3714	8.79648	0.56359	0.63775
Fructose-1,6P	Fructose 1,6-bisphosphate	Glycolysis	HMDB0001058	172313	C00354	421.105	1085.47	902.041	302.697	322.717	588.217	448.515	376.733	746.062	440.967	677.65	609.758	1087.45	612.838	618.361	713.996	329.861	390.27	341.481	152.007	922.231	906.693	1027.36	1308.23	328.423	641.035	581.538	650.208	495.458	897.416	301.356	231.92	266.193	337.088	0.080134	0.12606
Fumarate	Fumaric acid	TCA cycle	HMDB0000134	444972	C00122	33.19	29.9618	27.9812	12.345	31.8966	9.99363	24.9297	35.8442	43.0237	40.4342	47.8783	50.3466	44.1024	29.996	7.29474	25.1561	15.3475	17.8609	39.1734	30.9612	27.1089	16.8589	24.1593	15.8482	35.8323	32.3368	24.3283	41.6608	23.2718	25.1106	9.40152	6.99194	10.627	7.8932	0.0017046	0.0061081
GABA	Gamma-Aminobutyric acid	Neurotransmitters	HMDB0000112	119	C00334	805.747	808.323	353.451	706.197	516.932	751.975	429.42	688.443	1025.17	599.176	895.903	456.653	442.998	473.262	755.156	884.849	555.578	511.743	341.229	359.496	478.011	996.677	945.769	676.376	679.259	1571.71	624.578	654.516	555.152	1118.16	188.264	229.714	200.242	397.008	0.0023227	0.0074139
GDP	Guanosine diphosphate	Nucleotides	HMDB0001201	8977	C00035	360.713	731.568	635.712	325.454	448.979	606.157	638.638	661.805	1058.04	448.843	1042.55	656.183	1129.29	613.072	373.875	573.922	268.643	528.71	487.95	229.864	604.399	585.085	863.545	919.555	350.504	581.442	535.317	801.399	438.195	662.641	156.136	268.289	148.885	204.591	0.014112	0.034349
GDP-Mannose	Guanosine diphosphate mannose	Nucleotide sugars	HMDB0001163	18396	C00096	4108.6	2372.99	4575.64	2957.28	5441.2	2040.15	4833.1	5235.3	4530.56	3948.72	5074.47	3019.8	5331.33	2327.56	1881.6	2333.21	2512.61	1769.96	2597.84	1575.74	2768.45	1362.31	2597.76	1443.97	2650.12	2264.28	3761.28	4209.68	2205.63	2016.8	1309.63	1168.12	460.557	703.166	0.00036939	0.0022912
GlcN-6P	Glucosamine 6-phosphate	Sugar phosphates	HMDB0001254	439217	C00352	132.143	938.464	321.303	817.79	1249.26	903.215	661.941	807.063	324.87	549.823	349.922	840.92	735.988	963.591	1022.87	1113.04	1150.86	492.924	252.518	460.032	898.975	893.851	835.364	712.448	689.437	455.81	717.731	653.168	770.174	839.244	382.719	249.19	361.467	413.761	0.7953	0.8341
GlcNAc	N-Acetyl-D-glucosamine	Sugars	HMDB0000215	439174	C00140	929.404	746.116	898.978	545.323	630.664	466.664	570.496	948.603	437.473	371.617	390.722	222.69	477.38	561.88	530.143	497.834	547.316	1073.09	1608.95	315.103	781.23	576.988	365.708	883.662	701.095	612.539	683.949	487.195	764.809	590.193	179.114	228.645	444.176	183.429	0.30561	0.37192
Gln	L-Glutamine	Amino acids	HMDB0000641	5961	C00064	577091	567774	531966	577800	569846	584488	564642	567584	578698	603015	682547	586858	627929	576077	554882	537835	548853	598694	496762	522165	564137	510016	519044	618771	599573	574397	567658	603244	546190	562160	17141.2	40371.5	32278.8	39595.1	0.028603	0.059513
Glu	L-Glutamic acid	Amino acids	HMDB0000148	33032	C00025	1.81275e+06	1.93871e+06	1.61459e+06	1.75725e+06	1.69189e+06	1.73861e+06	1.68071e+06	1.85052e+06	1.69356e+06	1.59522e+06	1.69346e+06	1.72472e+06	1.61928e+06	1.60986e+06	1.81428e+06	1.82222e+06	1.7626e+06	1.75739e+06	1.56894e+06	1.75805e+06	1.79402e+06	1.77272e+06	1.85446e+06	1.85879e+06	1.8655e+06	1.96457e+06	1.74779e+06	1.6838e+06	1.75393e+06	1.86364e+06	105047	88630.1	85866.8	60854.4	0.0065299	0.016847
Glucose	D-Glucose	Sugars	HMDB0000122	5793	C00031	1874.96	2579.11	1764.87	1680.06	1666.98	1812.3	1107.41	3306.16	2276.8	1455.39	1476.67	1615.83	1405.19	1723.47	2541.19	1970.19	1561.17	1817.52	1319.05	1557.18	2248.61	2118.18	1687.23	1668.98	1433.46	2343.86	1783.67	1894.21	1859.27	1886.18	432.803	689.527	428.68	320.803	0.97294	0.97667
Glucose-6P	Glucose 6-phosphate	Glycolysis	HMDB0001401	5958	C00092	2645.96	3583.15	2958.3	3202.32	2692.33	3354.17	2312.04	2582.5	2469.06	2960.12	2569.58	2903.38	2812.76	4022.02	3675.63	2763.7	2515.55	3078	2394.37	2406.95	3047.56	3472.33	2488.78	3297.82	2659.57	2292.1	2964.04	2902.77	2840.25	2966.66	445.798	526.91	464.615	472.273	0.95357	0.96859
Gly	Glycine	Amino acids	HMDB0000123	750	C00037	9126.35	7405.62	7473.75	5650.22	5019.66	6683.02	9308.86	6601.03	6220.34	5483.11	7990.34	5530.03	6682.46	5008.18	5574.44	6796.7	5730.78	9232.35	17069.4	7671.52	8550.58	8923.59	8995.85	8876.62	10733.6	8483.92	7238.21	6216.5	8660.83	9236.01	1617	998.384	3949.85	784.746	0.072093	0.11923
Glyceraldehyde-3P	D-Glyceraldehyde 3-phosphate	Glycolysis	HMDB0001112	729	C00661	178.332	205.581	262.689	107.452	107.66	137.428	119.97	105.341	163.196	90.9185	121.975	146.752	245.942	160.314	106.902	136.186	103.805	104.768	120.34	105.812	206.444	110.207	189.841	235.418	112.227	116.149	159.873	147.777	126.323	168.905	58.554	51.2052	37.2426	55.3043	0.45298	0.5361
Glycerol-1/3P	Glycerol 3-phosphate	Sugar phosphates	HMDB0000126	439162	C00093	11365	12537.3	10879.2	13743.5	12333.6	13990	13797.6	12711.5	11916.3	11908.5	12801.1	10931.1	11747	14011.1	15958.7	13044.6	13251.5	15621.3	11688.6	11644.7	14139	14166.7	12458.9	16217.9	12495.2	10471.9	12663.7	12289.5	13621.2	13845.1	1238.74	985.543	1724.48	2241.05	0.24309	0.30152
Glycyl-glycine	Glycyl-glycine	Amino acid-related	HMDB0011733	11163	C02037	2084.87	5022.28	1667.25	5675.41	1469.55	4685.18	4290.66	1384.25	1663.78	1474.39	1486.27	2810.55	1516.23	2729.76	5106.47	3761.94	2576.87	6125.66	2723.66	4910.48	3837.97	5981.57	3568.09	5733.58	2703.24	3137.36	3556.46	1866.46	4149.01	4423.83	1757.91	623.314	1300.87	1379.92	0.0065281	0.016847
GMP	Guanosine monophosphate	Nucleotides	HMDB0001397	6804	C00144	642.986	552.59	529.07	443.934	504.738	339.957	382.872	582.393	596.014	530.007	711.95	339.257	597.589	578.071	281.69	544.134	376.368	483.037	567.234	224.572	476.512	530.133	550.983	419.131	371.568	506.957	485.164	562.183	421.935	475.13	104.094	112.71	131.31	64.5572	0.12921	0.18317
GSH	Glutathione	Amino acid-related	HMDB0000125	124886	C00051	65323.4	87579.2	87207.7	99116.6	86597.8	91553.6	74076.5	62983	62699.9	53801.6	53943.1	64661.1	65525.7	78569.8	80410.2	79461.6	68253.5	68445.7	38414.3	65370.3	74436.9	21015.5	73733.3	79986.3	61507.4	50183.2	84493.5	63169.2	67827.5	61776.2	11262.1	8347.53	14195.7	21623	0.030066	0.061564
GSSG	Oxidized glutathione	Amino acid-related	HMDB0003337	975	C00127	2256.41	3150.18	2024.8	656.614	1436.15	978.87	1967.97	2369.53	2062.41	4852.97	2395.45	1290.97	1816.19	2206.04	3404.25	1063.83	1228.68	2129.99	3092.98	946.303	2283.22	4435.61	1114.47	897.345	1171.87	1616.43	1781.57	2427.65	2021.32	1843.12	838.814	1135.42	986.752	1366.9	0.6919	0.7491
GTP	Guanosine triphosphate	Nucleotides	HMDB0001273	6830	C00044	698.771	1915.39	1449	683.18	697.948	1492.1	634.253	973.08	1846.27	745.197	1689.34	1106.87	2284.84	1593.32	1078.99	1478.62	411.415	746.335	466.777	335.409	2183.81	1468.88	2204.41	1741.53	580.48	679.611	1081.52	1462.7	957.336	1589.43	524.611	543.54	678.328	718.002	0.20555	0.26408
Guanine	Guanine	Purine metabolism	HMDB0000132	764	C00242	4701.9	4266.88	4825.35	3809.76	3807.41	3251.93	3580.46	5902.43	6658.13	5417.65	5824.04	4215.07	5279.06	5281.91	4362.55	5643.11	4841.69	4501.56	4483.55	3562.79	4914.49	4291.91	5177.35	6773.88	3060.54	4982.62	4034.81	5511.19	4615.68	4597.8	583.881	748.504	632.338	1193.41	0.0226	0.051148
Guanosine	Guanosine	Purine metabolism	HMDB0000133	6802	C00387	2239	2290.11	2089.9	2108.98	2020.76	1882.78	2282.61	6164.48	5611.37	5263.95	5574.54	4390.55	4853.35	5337.95	5646.46	4576.16	4735.59	4673	3727.33	2980.41	3887.63	3386.57	3685.44	3355.53	3106	3809.89	2130.59	5313.74	4318.08	3555.67	150.501	569.747	861.694	276.515	7.8209e-10	2.5223e-08
Hippuric acid	Hippuric acid	Organic acids	HMDB0000714	464	C01586	139.519	91.8764	72.9148	27.4275	73.3291	73.8804	196.132	13.4489	12.5447	39.1249	36.3651	28.0922	17.488	57.6336	60.3166	131.85	41.7449	161.516	440.39	69.1671	69.5114	196.068	87.1894	142.939	31.7579	41.8895	96.4399	29.2425	139.214	100.271	55.037	16.4428	139.492	58.2355	0.11042	0.16352
His	L-Histidine	Amino acids	HMDB0000177	6274	C00135	1.14868e+06	998165	1.19262e+06	1.1008e+06	985880	857787	988715	757235	720555	926510	784017	890765	877507	790436	813663	775361	1.01618e+06	942140	968077	1.0126e+06	838596	825266	733397	739862	877882	960599	1.03895e+06	821003	909516	808876	114966	77082	98920.8	84625.7	0.00042624	0.0023906
Hydroxyproline	Hydroxyproline	Amino acid-related	HMDB0000725	5810	C01157	3224.8	4524.58	2423.53	2968.09	2844.92	3328.54	2644.8	3108.06	2817.09	3333.38	2937.28	3033.99	3122.54	3047.77	3360.49	3771.42	3812.84	3799.7	3150.23	2629.98	3727.1	3939.31	3879.93	4021.3	4218.5	4285.9	3137.04	3057.16	3464.54	4046.84	687.378	161.139	447.748	310.82	0.0013916	0.0054399
Hypoxanthine	Hypoxanthine	Purine metabolism	HMDB0000157	790	C00262	2507.63	1862.99	3688.66	2369.08	2035.83	1953.65	2347.26	37460.9	32320.4	41145.3	41802.8	42632.1	57034.6	38852.7	12684.2	13530.2	16826.5	19804.2	24925.4	19585.9	22244.3	18381.3	28475.9	17349.7	26249.1	20441	2395.01	41607	18514.4	21368.8	618.606	7641.25	4462.95	4368.87	2.7844e-12	1.1973e-10
Ile	L-Isoleucine	Amino acids	HMDB0000172	6306	C00407	261583	274568	259072	245016	268441	250113	283715	425594	363489	368334	369910	306828	350485	266060	309131	305748	311110	297024	310309	290762	336975	260655	288606	255584	285759	314776	263215	350100	308723	279488	13534.7	50890.2	14576.7	20947.6	5.7526e-05	0.00046381
IMP	Inosine monophosphate	Nucleotides	HMDB0000175	8582	C00130	915.122	873.661	1083.7	1063.45	823.186	793.492	705.063	689.065	422.411	469.585	487.248	451.409	378.693	493.589	501.175	607.797	296.034	337.842	402.582	483.093	458.482	648.473	502.747	340.758	437.179	672.017	893.953	484.571	441.001	509.625	139.267	98.5769	105.398	118.327	3.4316e-07	6.324e-06
Inosine	Inosine	Purine metabolism	HMDB0000195	6021	C00294	16048.7	16690.9	17217	16659.1	20558.7	19077.8	21820.2	79950.6	74540.5	79116.2	76773.7	81938.9	88022.7	83352	42949.7	35094	34113.6	33744.8	31950	29687.3	27711.3	28331.8	29693.4	30050.6	28818	28813.9	18296.1	80527.8	33607.2	29266.3	2221.9	4442.35	4875.8	665.64	5.0516e-21	6.5165e-19
Kynurenine	L-Kynurenine	Amino acid-related	HMDB0000684	161166	C00328	213.923	300.527	210.755	337.73	249.12	185.832	356.01	213.508	250.353	202.074	258.851	142.806	233.407	210.892	355.312	261.241	304.118	373.497	207.618	273.278	232.015	348.914	260.358	256.629	288.25	261.359	264.842	215.984	286.726	292.724	66.9646	38.5205	61.3968	83.3964	0.13548	0.18792
Lactate	L-Lactic acid	Glycolysis	HMDB0000190	107689	C00186	234.138	24.5693	434.062	28.4959	12.0276	9.99037	102.399	134.612	28.267	74.2925	80.008	11.9874	38.8716	104.823	12.1394	25.3551	3.52909	44.7647	950.644	20.5708	94.579	39.1069	58.2605	6.35897	43.8353	104.556	120.812	67.5515	164.512	53.4813	159.795	43.8558	347.958	45.277	0.69683	0.7491
Leu	L-Leucine	Amino acids	HMDB0000687	6106	C00123	141548	142782	143917	162980	166038	158845	192701	199931	228658	206065	257211	165916	188345	163102	147348	157425	160912	171131	172990	145761	176289	142905	168001	173954	172747	152417	158402	201318	161693	163095	18228.8	33610.5	12302.8	11345.8	0.0021171	0.0070027
Lys	L-Lysine	Amino acids	HMDB0000182	5962	C00047	4.5363e+06	4.50356e+06	4.6577e+06	4.67582e+06	4.29673e+06	4.91036e+06	4.55533e+06	4.53488e+06	4.60755e+06	4.65256e+06	4.47089e+06	4.84761e+06	4.58304e+06	5.07061e+06	5.29407e+06	5.18071e+06	4.94767e+06	5.20413e+06	4.94702e+06	5.36909e+06	4.76154e+06	5.07331e+06	4.8087e+06	5.04412e+06	4.64795e+06	4.81349e+06	4.59083e+06	4.68102e+06	5.1006e+06	4.82852e+06	188034	208507	219315	169593	0.00037298	0.0022912
Malate	L-Malic acid	TCA cycle	HMDB0000156	222656	C00149	2033.42	2165.2	1729.67	2194.61	1841.06	1584.71	2013.77	2390.48	2187.7	2288.04	2452.4	2577.31	2723.66	1966.27	1450.49	1700.57	1639.28	1866.06	1786.54	1768.76	2062.76	1718.97	2095.2	1776.2	1936.9	1955.7	1937.49	2369.41	1753.5	1938.11	227.274	251.066	190.306	142.597	8.8046e-05	0.00066811
MeSO	Methionine sulfoxide	Amino acid-related	HMDB0002005	158980	C02989	7200.88	6943.21	3085.83	3730.6	1848.11	2874.39	2648.38	1161.2	1272.29	1546.37	1065.03	730.831	1055.16	2094.23	2175.62	1562.13	1571.91	2415.96	2075.3	1598.72	2388.07	3752.56	2149.32	2947.11	1593	2886.72	4047.34	1275.02	1969.67	2725.37	2141.85	437.089	385.079	873.686	0.0016	0.0058971
Met	L-Methionine	Amino acids	HMDB0000696	6137	C00073	25202.6	27153.5	22210.5	22716	26245.6	24353.7	27202.2	34355.3	30156.9	29161.3	32249.7	25519.8	30038.8	22891.6	27906.4	25607.4	28382.2	27542.7	27241.6	26938.9	29736.8	25248.5	27604.5	23025.4	26226.1	28517.2	25012	29196.2	27622.3	26517.3	2020.48	3890.95	1278.49	1877.51	0.028465	0.059513
myo-Inositol	myo-Inositol	Vitamins	HMDB0000211	3437	C00137	69.0598	84.1335	124.793	94.6805	104.223	63.7447	77.3621	91.9352	107.686	124.334	68.1741	77.206	90.3219	80.0624	60.3069	64.9688	82.5026	92.2464	63.9231	53.2334	66.574	85.4209	61.3672	72.1733	94.3814	107.499	88.2853	91.3886	69.1079	82.7153	21.3548	19.2389	13.5074	15.0596	0.11409	0.16352
N-Acetyl-serine	N-Acetylserine	Amino acid-related	HMDB0002931	65249	-	1248.04	737.567	765.987	644.302	446.025	525.524	766.953	863.933	427.25	698.027	849.453	667.081	422.101	731.346	693.483	620.827	939.032	898.105	1991.01	787.518	786.3	579.785	779.589	720.15	430.051	720.487	733.486	665.599	959.469	646.533	258.456	180.1	467.841	117.05	0.18497	0.24599
NaAD	NaAD	Nucleotides	HMDB0001179	583440	C00857	980.335	825.406	1114.93	853.179	1108.32	849.912	1075.28	1475.29	1483.47	1294.61	1275.16	1082.3	1616.79	1029.41	791.817	1074.44	960.076	769.847	1060.82	867.737	1131.85	1071.78	1451.82	911.567	1028.77	1112.33	972.48	1322.43	950.94	1103	129.267	216.981	144.438	170.07	0.0013296	0.0053601
NAD	NAD	Nucleotides	HMDB0000902	5893	C00003	21887.4	25912.7	29060.3	30762.1	32555.6	31099.7	25308.3	29680.4	30401.7	30221.3	28441.5	31703.6	30756.6	38323.4	33991.7	32310.2	29628.1	31200.8	27784.3	29572.4	33024.1	33038.9	32721.6	34886.4	32262	26072.2	28083.7	31361.2	31073.1	32210	3830.4	3228.11	2199.53	2828.43	0.094026	0.1427
NADP	NADP	Nucleotides	HMDB0000217	5886	C00006	6289.98	13672.6	8470.83	11598.7	10084.6	12626.3	6968.6	11270	13156.1	11153	12741.5	13238.2	15558.3	15836.5	11546.8	12508.7	9419.08	10357.9	6313.59	7599.99	15772	12662.5	15333.4	13096.5	9692.63	7200.3	9958.8	13279.1	10502.6	12036.9	2835.16	1852.82	3163.58	2709.8	0.11352	0.16352
NADPH	NADPH	Nucleotides	HMDB0000221	22833512	C00005	1213.54	2386.68	1066.79	1982.43	1472.27	2255.52	1695.85	1870.8	2106.16	1721.13	2235.78	2279.99	2291.24	2662.54	2892.18	2420.76	1918.7	2254.95	1072.9	1461.16	2485.05	2844.08	2725.06	2842.31	2287.07	1609.53	1724.72	2166.81	2072.25	2489.19	507.462	307.877	631.565	444.321	0.054607	0.095176
Nicotinamide	Niacinamide	Vitamins	HMDB0001406	936	C00153	168580	81382	127967	83141	265077	126931	180708	329572	248541	254079	289764	200798	222720	184604	110262	177482	236785	124350	233781	149296	201644	147315	247338	134867	194998	188193	147684	247154	176229	184083	64147.6	50525	50654.5	43263.9	0.012901	0.032004
Nicotinic acid	Nicotinic acid	Vitamins	HMDB0001488	938	C00253	11850	8206.1	8499.53	7820.69	9055.6	8704.11	10833.1	9000.52	9661.72	8671.23	11433.4	7574.07	9309.5	5499.75	5476.62	5717.09	6113.26	5883.86	6921.19	6419.59	8197.96	5888.72	8538.34	5859.12	7448.48	6560.93	9281.3	8735.75	6389.94	6684.78	1488.34	1842.08	928.403	993.304	0.00078493	0.0037502
O-Phospho-tyrosine	O-Phosphotyrosine	Amino acid-related	HMDB0006049	30819	C06501	215.386	202.639	83.2848	537.948	40.6748	313.541	363.884	79.5515	116.717	128.901	93.2342	50.6272	256.321	138.688	453.046	415.512	443.555	361.971	319.595	230.961	584.971	1366.56	705.427	1001.62	219.809	382.646	251.051	123.434	401.373	694.331	170.766	65.961	112.278	394.508	0.00055076	0.0028419
O-Phosphocholine	Phosphorylcholine	Others	HMDB0001565	1014	C00588	2420.3	3316.67	810.4	4208.67	843.529	4945.27	4985.44	615.349	661.965	675.977	525.222	608.663	943.888	2667.5	3707.94	3442.02	2476.93	4527.43	2040.03	2456.8	2859.16	15664.9	5395.12	10099.8	2361.5	4076.25	3075.75	956.937	3072.9	7482.76	1780.81	765.559	866.258	4986.39	0.0013214	0.0053601
Ophthalmic acid	Ophthalmic acid	Organic acids	HMDB0005765	7018721	-	10320.7	11186.2	12728.8	12092.9	14016.8	12008.5	12265.3	15538.1	19698.4	18424.5	16706	16068.3	20638.8	17285	13509.9	14473.7	12413.1	10699.9	11539.2	10511.1	13938.9	11290.2	15135.4	13100.2	13263.4	12233.7	12088.5	17765.6	12440.8	13428	1162.29	1898.31	1585.77	1415.06	9.1239e-07	1.3078e-05
Ornithine	Ornithine	Urea cycle	HMDB0000214	6262	C00077	910117	705245	949238	707769	803375	687043	801373	1.09328e+06	1.10593e+06	1.01894e+06	987945	869439	1.02113e+06	916648	890736	879498	865695	758778	989659	804206	870218	709735	818730	638589	722478	795174	794880	1.0019e+06	865541	721089	103660	86451	72361.4	67603.9	1.5066e-05	0.0001495
Oxoglutarate	Oxoglutaric acid	TCA cycle	HMDB0000208	51	C00026	843.852	611.227	695.878	819.511	886.681	698.044	908.021	938.569	892.455	763.154	753.16	792.022	759.082	577.442	539.279	575.101	663.622	679.742	716.265	789.188	675.867	510.222	706.049	735.493	871.942	788.164	780.459	782.269	662.723	724.042	112.312	115.737	83.9039	130.037	0.17454	0.23454
Pantothenate	Pantothenic acid	Vitamins	HMDB0000210	988	C00864	1560.02	1852.08	1920.12	1782.99	1970.3	1637.98	1906.78	2495.01	2133.1	2460.98	2143.56	1936.09	2127.95	1719.97	1883.14	2210.44	2081.32	1938.31	1842.69	2123.5	2136.33	1997.66	1972.71	1840.44	2124.69	2220.95	1804.32	2145.24	2030.82	2003.66	153.595	272.972	141.598	173.199	0.02325	0.051711
Phe	L-Phenylalanine	Amino acids	HMDB0000159	6140	C00079	187052	186330	197144	177125	201865	166674	200517	261577	232778	243571	238527	195253	223672	179388	198129	196503	204947	189239	204325	175037	214908	173846	197932	165457	179396	199662	188101	224967	197584	183824	12969.2	28557.8	12775.4	13233.3	0.0012708	0.0053601
Phosphoenolpyruvate	Phosphoenolpyruvic acid	Glycolysis	HMDB0000263	1005	C00074	58.7928	69.1462	62.9174	49.4571	47.2869	91.4839	30.6062	70.0273	54.7601	40.5627	55.3499	70.5405	48.0179	73.947	85.2183	55.8902	64.9133	77.1208	80.4253	57.019	73.476	95.5384	34.0051	49.5987	68.7244	72.9245	58.5272	59.0294	70.5804	62.8168	19.1766	12.715	11.5049	20.9527	0.51217	0.58991
Pro	L-Proline	Amino acids	HMDB0000162	145742	C00148	25227.8	21976.7	18896	20340	19256.1	23543.1	26450.4	24114	26397.6	21943.9	27681.1	23847.3	27784.5	20879	21069.9	16978.6	19286.5	25337.6	35287.9	21118.9	27448	29496.6	29478.5	30736.2	34622.1	26168.7	22241.4	24663.9	23789.6	30251.1	2947.25	2724.59	6180.47	3137.86	0.0059417	0.015968
PRPP	Phosphoribosyl pyrophosphate	PPP	HMDB0000280	7339	C00119	39.9527	19.8469	21.5733	14.3396	16.8331	33.705	24.4928	3.72996	3.81514	1.72938	1.65854	7.41073	7.23885	4.98117	3.88961	2.72113	3.92767	12.84	5.15387	13.8388	8.721	15.3078	3.86891	7.02013	2.9403	5.10461	24.3919	4.36625	7.29886	7.2425	9.27064	2.34137	4.54682	5.08952	3.939e-06	4.6194e-05
Putrescine	Putrescine	Amino acid-related	HMDB0001414	1045	C00134	141475	96317.9	110642	156020	222423	125002	114364	45909	51763.5	69321.4	34390.4	181673	59808.3	140633	145055	160736	200095	122490	163347	314529	122693	140450	111755	120113	354728	183624	138035	83356.9	175564	164359	42185	55522.3	66864.6	88007.3	0.063491	0.10777
Pyridoxal-5P	Pyridoxal 5'-phosphate	Vitamins	HMDB0001491	1051	C00018	2986.66	6419.58	5316.29	4943.79	7401.84	5243.52	5716.87	8580.25	7235.13	5894.92	8510.91	7336.22	8997.23	6528.44	4273.34	5836.21	5834.4	4817.69	4356.69	4593.51	7293.31	5862.22	6402.41	6032.61	6044.79	4730.85	5432.65	7583.3	5286.45	5967.08	1366.48	1154.64	1097.02	690.347	0.0025269	0.0077613
Pyridoxine	Pyridoxine	Vitamins	HMDB0000239	1054	C00314	1005.12	1049.5	530.76	1328.82	1001.66	1280.82	1090.05	1367.36	1113.61	1357.04	1296.26	975.671	1449.01	1016.67	1258.14	658.305	1372.32	1885.17	1013.54	984.163	1248.58	1363.46	1364.06	999.888	1268.96	1256	1040.96	1225.09	1202.89	1142.36	260.133	187.498	382.887	223.771	0.60022	0.66178
Pyruvate	Pyruvic acid	Glycolysis	HMDB0000243	1060	C00022	60.4134	49.6949	73.378	64.5874	58.2618	80.6478	68.1402	73.7878	73.5727	66.3614	57.132	67.5971	79.8878	56.813	43.5968	65.6313	44.528	34.2776	101.669	53.1129	59.1397	34.3571	38.3633	51.8758	80.159	54.8074	65.0177	67.8788	57.4222	48.5817	10.2124	8.67834	22.135	18.7026	0.13353	0.18724
Riboflavin	Riboflavin	Vitamins	HMDB0000244	493570	C00255	410.447	1687.42	720.881	919.795	815.189	622.79	666.85	920.124	576.768	640.58	425.509	617.111	567.569	695.669	977.145	1098.69	1068.29	823.055	587.28	771.113	1483.05	893.588	742.446	1077	872.565	399.878	834.768	634.762	972.66	803.259	408.408	151.19	287.828	217.717	0.19641	0.25854
Ribulose/Ribose-5P	Ribulose/Ribose 5-phosphate	PPP	HMDB0000618 / 0001548	439184 / 439167	C00199 / C00117	10.0481	28.84	37.889	30.9742	15.0454	32.0985	17.8236	14.3512	8.04622	15.5191	15.4466	18.9647	22.8954	21.4281	32.5799	45.0654	13.3684	23.9925	21.434	25.0043	38.9651	26.8581	18.6458	35.1335	23.6994	17.3232	24.6741	16.6645	28.63	25.5714	10.3309	4.98711	10.8926	8.8925	0.11254	0.16352
SAH	S-Adenosylhomocysteine	Amino acid-related	HMDB0000939	439155	C00021	26256.7	29667	14455.6	33481.1	17807.7	27745.7	23352.7	19930.8	22277.6	22408.9	20366.5	45828.8	24404.4	35929.5	35226.4	36741.9	36178	34714.6	25635.9	33780	31508.2	33343.2	39677.1	32716	37093.7	29025.1	24680.9	27306.6	33397.8	34430	6680.11	9812.38	3828.71	3841.73	0.026613	0.057217
SAM	S-Adenosylmethionine	Amino acid-related	HMDB0001185	16757548	C00019	1163.02	1777.02	1742.43	1881.08	2233.29	1565.29	2028.18	2180.56	2483.15	2737.62	2287.81	2290.15	3460.46	2542.52	3008.95	2691.35	2802.9	2219.47	2045.63	2031.38	2432.87	2516.65	2158.45	2255.9	2023	1986.08	1770.04	2568.9	2461.79	2188.92	342.726	435.683	384.368	174.931	0.0011959	0.0053199
Sedoheptulose-7P	D-Sedoheptulose 7-phosphate	PPP	HMDB0001068	22833559	C00281	52.5107	77.6497	73.0728	79.63	71.7745	58.525	58.9194	89.0225	54.8399	54.7307	61.1197	68.6967	88.2642	99.8299	75.2382	68.8697	86.8978	49.3986	68.2313	71.6302	55.8861	63.2176	76.3113	104.623	56.6366	72.1664	67.4403	73.7862	68.0217	77.5537	10.6326	18.3868	12.3576	18.9622	0.5723	0.64197
Ser	L-Serine	Amino acids	HMDB0000187	5951	C00065	394376	316496	485482	412168	426063	297817	422665	545395	470206	456573	436891	420069	481005	373838	371343	389772	504316	428459	554519	467150	454087	377360	402700	337863	422657	432119	393581	454854	452807	381468	65581.5	53566.7	63781.6	39736.6	0.039151	0.074272
Sorbitol/Mannitol	Sorbitol/Mannitol	Sugar alcohols	HMDB0000247 / 0000765	5780 / 6251	C00794 / C00392	39914.5	36022.3	24824	52740.8	18720.5	50044.5	49978.6	10537.6	13879.3	15196.2	9792.05	15109.8	20046	42515.4	51540.3	60242.2	50594.8	65027.6	50283.5	42013.8	52085.1	131057	82136	92767.7	48019.4	43160	38892.2	18153.8	53112.5	77580.7	13248.6	11264.1	7459.37	33124.9	5.3829e-05	0.00046293
Succinate	Succinic acid	TCA cycle	HMDB0000254	1110	C00042	60.4942	54.103	62.5913	36.7892	72.2421	44.4383	64.839	67.3457	60.0211	77.8791	75.6832	59.0895	87.7445	54.2679	24.9613	26.7069	17.8994	29.6697	104.903	157.063	63.4473	92.1104	68.6513	76.1305	80.3604	77.1573	56.4996	68.8616	60.6644	73.6859	12.3164	12.0647	52.4004	12.0401	0.66532	0.72734
Thiamine	Thiamine	Vitamins	HMDB0000235	1130	C00378	1.00215e+06	1.12179e+06	1.13348e+06	1.09444e+06	1.52777e+06	1.1569e+06	926384	976011	937225	889168	859679	898770	1.06313e+06	828364	725759	828287	698598	661424	656911	705956	896905	825035	936252	986782	1.0573e+06	1.17063e+06	1.13756e+06	921764	739120	1.02384e+06	190478	78883.9	89965	118438	4.287e-05	0.00039501
Thiamine phosphate	Thiamine monophosphate	Vitamins	HMDB0002666	3382778	C01081	9930.23	7160.07	10000.6	5903.67	8476.01	7344.7	8926.9	12834.4	11140.3	9832.18	10962.2	7867.35	9239.7	8821.94	9361.06	10317.2	8962.69	9026.57	10877.5	7225.78	7189.03	8049.29	10377.9	8474.86	9586.13	11891.6	8248.89	10099.7	8994.26	9486.64	1522.61	1669.95	1403.55	1299.14	0.14731	0.20003
Thiamine pyrophosphate	Thiamine pyrophosphate	Vitamins	HMDB0001372	1132	C00068	44470.9	68993.7	54293.9	53881.4	55212.6	57947.5	48556.4	57883.5	71664.7	52551.3	68567.8	54689.7	71784.6	57073.4	55723.9	55638.8	40472.1	40894.1	30869	28634.4	63095	53009.8	63320.2	58029.7	48849.9	52760.3	54765.2	62030.7	45046.7	59642.5	7727.69	8328.75	13294.6	9378.88	0.018896	0.04432
Thr	L-Threonine	Amino acids	HMDB0000167	6288	C00188	1.47759e+06	1.42148e+06	1.37727e+06	1.4247e+06	1.54486e+06	1.46345e+06	1.47855e+06	1.60157e+06	1.46886e+06	1.46629e+06	1.60946e+06	1.45072e+06	1.58054e+06	1.31859e+06	1.14365e+06	1.16182e+06	1.25876e+06	1.22198e+06	1.19682e+06	1.19234e+06	1.3739e+06	1.2117e+06	1.25309e+06	1.258e+06	1.41272e+06	1.2829e+06	1.45541e+06	1.49943e+06	1.22132e+06	1.27777e+06	53685.8	105060	77130.2	69619.3	8.0392e-07	1.2963e-05
Trehalose	Trehalose	Sugars	HMDB0000975	7427	C01083	737.506	421.036	562.234	479.195	912.717	464.75	1708.24	2576.2	2624.14	1560.94	1774.04	475.549	656.528	1053.15	2299.21	1069.6	1091.6	808.212	483.064	262.437	724.961	603.882	499.125	758.555	426.222	219.744	755.097	1531.51	962.727	456.772	455.13	861.624	660.191	181.04	0.018131	0.043313
Trehalose-6P	Trehalose 6-phosphate	Sugar phosphates	HMDB0001124	122336	C00689	19.8479	16.7739	8.24964	5.39646	13.3828	3.83843	3.71421	21.6326	12.0464	15.2884	9.4345	19.4212	16.5354	18.8621	20.3173	14.2283	14.8141	20.3974	14.3395	6.28488	20.8511	6.93483	14.8364	4.02768	4.27115	8.83627	10.1719	16.1744	15.8904	10.027	6.52989	4.29998	5.21394	7.24146	0.098963	0.14844
Trp	L-Tryptophan	Amino acids	HMDB0000929	6305	C00078	3361.83	3034.92	4442.62	3084.55	3555.39	2754.18	4359.8	5351.26	4738.65	5407.07	5344.15	3853.68	4224.63	3926.17	4100.87	4436.26	4391.39	4244.49	7294.01	3500.67	4308.21	3888.46	4228.49	3640.94	3395.89	4057.25	3513.33	4692.23	4610.84	3835.03	657.501	692.958	1224.5	325.745	0.024444	0.053446
Tyr	L-Tyrosine	Amino acids	HMDB0000158	6057	C00082	5138.42	4269.22	6225.38	4753.79	4619.58	3659.52	6916.5	6552.94	6506.33	6701.5	6660.94	4524.97	5216.49	5152.26	5806.15	5835.18	6372.22	6317.13	10619.6	4628.37	5293.22	5647.19	5825.58	5163.1	4688.01	5363.42	5083.2	5902.21	6410.27	5329.73	1131.48	906.677	1951.38	367.866	0.20676	0.26408
UDP	Uridine diphosphate	Nucleotides	HMDB0000295	6031	C00015	62.708	102.936	73.2939	59.5404	62.1782	62.3357	74.258	108.393	111.238	89.223	137.269	74.1685	101.203	80.018	78.6891	99.6846	57.0717	85.5395	87.2197	32.9344	104.651	98.7765	131.691	50.711	65.6391	75.9381	71.0358	100.216	77.9701	85.6435	15.2138	21.4847	25.1388	29.4971	0.14125	0.19384
UDP-GlcNAc	Uridine diphosphate-N-acetylglucosamine	Nucleotide sugars	HMDB0000290	445675	C00043	248.361	343.986	373.388	372.668	487.695	323.813	319.189	451.865	346.046	301.569	302.837	153.898	303.402	299.522	306.256	359.697	366.402	235.513	292.137	211.81	391.557	283.862	387.566	344.795	373.034	293.247	352.728	308.448	309.053	333.285	72.9958	87.6087	68.0918	38.5428	0.58173	0.64692
UDP-Glucose	Uridine diphosphate glucose	Nucleotide sugars	HMDB0000286	53477679	C00029	636.447	582.008	929.52	635.174	985.601	518.573	704.122	971.748	973.904	953.397	992.515	494.225	976.21	612.938	521.798	708.769	813.053	644.117	620.306	451.815	907.137	603.183	661.802	632.801	691.473	629.743	713.064	853.562	666.714	620.601	177.082	208.083	158.553	107.647	0.07945	0.12606
UMP	Uridine monophosphate	Nucleotides	HMDB0000288	6030	C00105	1450.87	926.357	855.972	852.606	1134.22	714.581	964.959	1248.42	925.036	1056.15	796.365	654.204	745.672	690.717	938.811	918.98	826.768	779.329	1178.57	657.685	628.993	832.473	874.404	553.706	824.722	1231.76	985.653	873.795	847.019	809.958	241.676	216.168	187.929	218.261	0.47872	0.55635
Uracil	Uracil	Pyrimidine metabolism	HMDB0000300	1174	C00106	15883.6	18881.8	13741.6	11000.7	12686.2	12239	11731.3	25199.1	16164.6	12432.2	11844.7	12055.9	11380.6	10654.5	18128.5	15565	12811.9	12063.2	10720.4	12719.2	14536.3	14059.7	12770	10320.9	11761.7	18292.3	13737.8	14247.4	13792.1	13437.2	2766.91	5141.55	2484.55	2484.46	0.97667	0.97667
Uridine	Uridine	Pyrimidine metabolism	HMDB0000296	6029	C00299	6916.53	6931.49	6899.77	7511.26	9076.53	6660.81	11087.8	23507	20907.4	15908.1	16870.8	10144.9	9766.71	8062.59	19066.7	18741.5	13637.6	17300.2	12276.4	9534.13	14741.5	10386.5	8476.56	11771.2	9288.08	14074.6	7869.17	15023.9	15042.6	10030.7	1639.71	5925.56	3536.27	2240.02	0.0020138	0.0068362
UTP	Uridine triphosphate	Nucleotides	HMDB0000285	6133	C00075	4636.86	10413.6	6258.71	5149.17	4722.95	9729.56	4210.83	6233.26	8550.69	6675.88	9441.88	7001.2	9983.07	8479	8884.74	8347.57	5156.99	5903	3086.58	2727.05	13269.4	9408.48	10703.3	10789.6	5133.4	4770.74	6445.96	8052.14	6767.9	9463.94	2565.11	1437.45	3707.41	3320.85	0.21899	0.27696
Val	L-Valine	Amino acids	HMDB0000883	6287	C00183	29592.7	30004.9	32351	28641	31493.1	27478.5	35545.9	45059.3	45369.9	59591.8	51219.6	53286.3	62425.6	41745.8	25228.2	25055.6	36967.7	32260.9	49878.1	33489.6	33934.5	26319.7	33466.7	24712.4	32736.4	34164.8	30729.6	51242.6	33830.7	29588.1	2681.99	7765.9	8376.12	3993.96	1.9102e-06	2.4641e-05
Xanthine	Xanthine	Purine metabolism	HMDB0000292	1188	C00385	1026.4	131.187	1805.04	438.494	261.39	231.356	565.282	1166.92	435.88	901.866	564.034	455.499	386.973	1500.69	772.121	627.506	829.027	1036.85	5710.66	555.555	624.036	1188.24	781.548	1137.06	458.632	1048.68	637.021	773.124	1450.82	877.721	594.695	429.817	1885.37	260.445	0.47417	0.55608
Xanthurenic acid	Xanthurenic acid	Organic acids	HMDB0000881	5699	C02470	71.3275	852.855	103.093	418.318	148.128	757.993	752.552	363.705	436.049	281.119	367.664	507.562	444.896	424.024	454.172	617.53	461.123	1362.36	566.359	780.082	321.71	1468.36	660.342	623.004	207.483	676.78	443.467	403.574	651.905	676.12	342.602	72.879	345.012	402.641	0.27823	0.34183
