## Supplementary Data S2 for "Condensation of PRPP amidotransferase by phase separation promotes *de novo* purine synthesis through intermolecular intermediate channeling in yeast"

### Sheet: Fig_4C
Metabolite	0h_1	0h_2	0h_3	0h_4	0h_5	0h_6	0h_7	1h_1	1h_2	1h_3	1h_4	1h_5	1h_6	1h_7	7h_1	7h_2	7h_3	7h_4	7h_5	7h_6	7h_7	24h_1	24h_2	24h_3	24h_4	24h_5	24h_6	24h_7
Inosine	-0.995877	-0.969638	-0.948144	-0.970937	-0.811617	-0.872122	-0.76008	1.61486	1.39383	1.58077	1.48507	1.69609	1.94465	1.75383	0.103172	-0.217774	-0.257827	-0.272895	-0.346224	-0.438665	-0.519395	-0.461104	-0.425144	-0.494047	-0.438418	-0.423823	-0.474182	-0.47435
dI	-1.7333	-1.59329	-1.53846	-1.46825	-1.53983	-1.59757	-1.56977	0.703308	0.582987	1.25098	0.825316	1.22284	1.61306	0.770859	0.132353	0.0940688	0.22553	0.0770196	0.409727	0.372588	0.410928	0.659101	0.184042	-0.0796	0.620652	0.428762	0.147965	0.387988
Hypoxanthine	-1.23587	-1.27902	-1.15681	-1.24514	-1.26745	-1.27295	-1.2466	1.10373	0.75965	1.35035	1.39436	1.44986	2.4139	1.19689	-0.554697	-0.498069	-0.277431	-0.0781194	0.264671	-0.0927339	0.0852088	0.00731225	-0.22537	-0.173362	0.502318	-0.242414	0.353272	-0.0354975
Guanosine	-1.23451	-1.19484	-1.35023	-1.33543	-1.4039	-1.511	-1.20066	1.81232	1.38301	1.11336	1.35443	0.435449	0.794662	1.17079	1.41025	0.579516	0.703259	0.654676	-0.0793145	-0.65905	0.0451042	0.0159948	-0.103536	-0.343804	-0.11183	-0.367896	-0.561576	-0.0152345
dG	-1.54727	-1.42599	-1.47303	-1.43417	-1.30893	-1.37425	-1.50317	0.916193	0.613286	0.890379	0.839651	0.96028	1.54139	0.585228	-0.291043	-0.141884	1.7623	0.857386	0.51066	-0.248613	1.2244	0.193747	-0.277576	0.0999197	-0.0592767	0.0216426	0.37518	-0.306458
Adenine	-1.15608	-1.64879	-1.44896	-1.7494	-1.57218	-1.44823	-1.22147	2.36837	0.774187	0.369571	0.19632	0.712695	0.842262	0.253078	0.781057	0.408003	-0.0743865	-0.0722821	1.07056	0.934552	0.960187	0.390565	0.298268	0.239867	0.012445	-0.163631	-0.0647968	0.00820142
IMP	1.54761	1.35483	2.33146	2.23729	1.12013	0.982056	0.570879	0.496491	-0.743392	-0.524045	-0.441912	-0.608559	-0.946669	-0.412431	-0.377156	0.118614	-1.33102	-1.13662	-0.835591	-0.461231	-0.575671	-0.276987	-0.645406	0.307747	-0.369846	-1.12306	-0.674725	0.417222
Thr	0.814635	0.414062	0.0984192	0.437031	1.29488	0.713678	0.821507	1.69977	0.752325	0.733958	1.75608	0.622821	1.5496	-0.32054	-1.56945	-1.43973	-0.747692	-1.01025	-1.18988	-1.22187	0.0743432	-0.359136	-1.07595	-1.08362	-0.78812	-0.753077	0.351524	-0.57531
Ophthalmic acid	-1.32364	-1.00628	-0.440679	-0.673833	0.0315803	-0.704768	-0.610641	0.589371	2.11476	1.64768	1.01758	0.783766	2.45957	1.22986	-0.154293	0.199084	-0.556444	-1.1846	-0.876875	-1.25382	0.00298711	0.424903	-0.0174253	-0.968153	0.441719	-0.304525	-0.244667	-0.622205
Val	-0.634547	-0.595824	-0.375436	-0.723943	-0.456029	-0.833143	-0.0753212	0.818335	0.847507	2.18346	1.397	1.59114	2.44966	0.507074	-1.04453	-1.06074	0.0582362	-0.383903	1.271	-0.26848	-0.226695	-0.594129	-1.00078	-0.941996	-0.270638	-1.09298	-0.339234	-0.205057
PRPP	2.97668	0.921992	1.09842	0.359183	0.614005	2.3382	1.39677	-0.725055	-0.71635	-0.929501	-0.936741	-0.348905	-0.366469	-0.59719	-0.708741	-0.828151	-0.704851	0.205927	-0.579541	0.308	-0.215004	-0.796009	0.265207	0.45813	-0.710855	-0.388821	-0.805753	-0.584575
Asp	-1.30091	-1.27044	-1.16809	-1.20124	-1.31419	-1.34992	-0.494825	1.4092	0.902113	1.79506	2.28945	0.193808	1.26518	-0.682502	-0.0855507	0.262055	1.044	0.164418	0.602539	-0.565197	0.814883	-0.0839116	-0.584996	-0.765794	0.167862	-0.264155	-0.141293	0.362444
Ornithine	0.487871	-1.06745	0.784861	-1.04829	-0.32248	-1.20564	-0.337682	1.8784	1.97445	1.31404	1.07871	0.179052	1.33063	0.537451	0.340736	0.255421	0.150631	-0.661049	1.09172	-0.316176	0.184972	-0.989396	-1.50666	-1.03336	-0.205912	-1.57348	-0.936628	-0.38474
Thiamine	0.243495	0.868842	0.929954	0.72587	2.99095	1.05235	-0.152567	0.106839	-0.0959013	-0.347103	-0.501245	-0.296913	0.562235	-0.664933	-1.20127	-0.665338	-1.34324	-1.53755	-1.56114	-1.30478	-0.306658	0.92223	0.540152	-0.682335	-0.100987	0.16314	0.531743	1.12416
Sorbitol/Mannitol	-0.246924	-0.383826	-0.777704	0.204215	-0.992383	0.109378	0.10706	-1.2802	-1.16266	-1.11634	-1.30642	-1.11938	-0.945762	-0.155442	0.16199	0.468065	0.128734	0.636381	0.117785	-0.173084	0.181153	-0.00547697	1.8364	2.95885	1.23814	1.61209	0.0381503	-0.13277
Ile	-0.892173	-0.593588	-0.949911	-1.27313	-0.734473	-1.15594	-0.383257	2.87928	1.45116	1.56259	1.59881	0.148236	1.15215	-0.789231	0.201195	0.123395	0.246703	-0.0772078	0.228296	-0.221193	0.84148	-0.286656	-0.856857	-0.913525	-0.270782	-1.03013	-0.336244	0.331007
Malate	0.111914	0.548283	-0.893946	0.645676	-0.525085	-1.37399	0.0468478	1.29429	0.622795	0.955077	1.49936	1.91298	2.39761	-0.110461	-1.81846	-0.99031	-1.19328	-0.442312	-0.705634	-0.764494	0.209069	0.0576645	0.222328	-0.929381	0.316474	-0.739866	-0.207705	-0.145456
Beta-Alanine	2.34494	2.05766	-0.401919	0.879459	-0.447097	1.24755	0.511618	-1.07043	-1.05463	-1.07019	-1.06585	-0.957827	-1.03582	-0.568577	-0.375853	-0.684373	-0.732098	0.731007	-0.713003	-0.670515	-0.202833	-0.196166	1.0544	1.56872	0.0597125	0.958367	-0.42604	0.259792
Betaine	0.411448	1.59175	-0.157755	0.577309	-0.76708	1.72803	0.730603	-1.40635	-1.49547	-1.44969	-1.44564	-0.836135	-1.38438	-0.436158	0.594049	0.0712696	-0.505888	0.827289	0.146435	0.15957	-0.251366	0.243912	2.02309	1.18591	-0.5343	1.00983	-0.587201	-0.0430787
GDP-Mannose	0.794069	-0.5058	1.14385	-0.0682006	1.79211	-0.75508	1.33667	1.6379	1.11009	0.674327	1.51745	-0.0213788	1.70982	-0.539823	-0.873824	-0.535596	-0.401236	-0.957436	-0.337401	-1.1029	-0.209628	-0.237616	-1.48312	-1.26274	-0.33746	-1.20158	-0.298245	-0.587223
Lys	-0.97522	-1.09621	-0.526666	-0.459712	-1.86042	0.406852	-0.904919	-0.980461	-0.711973	-0.54566	-1.2169	0.175015	-0.802533	0.998974	1.82463	1.40578	0.544721	1.49229	0.542308	2.1018	-0.143014	-0.489634	-0.206599	1.00894	0.0312634	0.901078	-0.562694	0.0489588
Citrate	-0.272229	0.477635	0.293477	0.28503	0.16769	-1.38113	0.218894	1.31548	2.16224	0.863731	1.67018	0.447521	1.70654	-0.0693241	0.23726	-0.535362	-1.14273	-0.764366	-1.69385	-1.55006	0.416116	0.786968	-0.733444	-0.636819	0.18475	-0.709779	-1.17874	-0.565685
His	1.96079	0.799298	2.29988	1.5913	0.704499	-0.283971	0.726379	-1.05992	-1.34297	0.246352	-0.853249	-0.0294854	-0.131801	-0.803713	-0.624475	-0.920044	0.938286	0.366961	0.567117	0.91071	-0.432071	-1.0898	-0.947781	-0.534937	-1.24387	-1.19398	-0.128904	0.509405
Cytidine	-0.937412	-0.569773	-0.979756	-1.07474	-0.9572	-1.34072	-0.814216	1.70397	1.90541	1.5345	2.13201	-0.367085	0.0813497	-0.319362	0.608009	0.674901	1.25279	0.531505	-0.246464	-0.955748	0.202281	-0.457239	-0.707965	-0.739072	0.153796	-0.701491	-0.543574	0.931297
O-Phospho-tyrosine	-0.50225	-0.544325	-0.938284	0.562452	-1.07893	-0.178261	-0.0120911	-0.950607	-0.827931	-0.787714	-0.905443	-1.04608	-0.367132	-0.755412	0.282212	0.158321	0.250883	-0.0184053	-0.158281	-0.45084	0.717665	0.250776	1.23179	3.29752	1.11526	2.09292	-0.487649	0.0498378
Acetyl-Carnitine	-0.221272	-0.325579	-0.395793	0.0374858	-1.06178	0.0376335	0.597179	-0.94394	-1.09561	-1.02743	-1.21089	-1.21914	-0.944514	-0.0200496	0.134315	0.279742	-0.0463805	0.433087	1.19106	-0.862836	-0.463961	0.0995312	1.48057	2.63593	1.36746	2.08162	-0.423264	-0.113169
Nicotinic acid	2.24769	0.2388	0.400568	0.0263217	0.707133	0.513358	1.68709	0.676769	1.04129	0.495232	2.01804	-0.109639	0.847109	-1.25322	-1.26597	-1.1334	-0.914988	-1.04146	-0.469571	-0.74611	0.234316	-0.670147	-1.01024	-1.03878	0.421967	-1.0551	-0.178876	-0.668184
ADP	-0.900974	-0.403897	-0.587573	-0.690067	-0.83835	-0.404332	-0.993014	0.198827	1.25016	0.456743	1.47971	0.252272	1.69159	1.16472	-0.197504	0.0625068	-0.751331	-0.989013	-0.745244	-1.93618	0.270367	0.21463	0.0960424	0.351467	0.801984	2.64184	-1.0533	-0.442074
SAM	-2.38576	-1.03491	-1.11102	-0.80597	-0.0310696	-1.50073	-0.482339	-0.147084	0.518653	1.07851	0.0888713	0.0940228	2.66882	0.649271	1.67545	0.976717	1.22212	-0.0614749	-0.443952	-0.475292	0.408024	-0.195065	-0.0524072	0.592346	-0.195724	0.0186681	-0.493728	-0.574956
Phe	-0.489001	-0.519552	-0.0623434	-0.908721	0.137228	-1.35052	0.0802513	2.66168	1.44414	1.90046	1.6872	-0.14228	1.05919	-0.81303	-0.0206926	-0.0894567	0.267549	-0.396548	0.241228	-0.996974	0.688678	-0.211653	-0.919877	-1.04735	-0.0290303	-1.402	-0.812677	0.0441007
O-Phosphocholine	-0.348556	-0.0938797	-0.805963	0.159557	-0.796551	0.368842	0.380255	-0.861381	-0.848137	-0.844156	-0.886989	-0.863281	-0.768036	-0.278323	0.0172884	-0.0582647	-0.332466	0.250123	-0.456598	-0.338186	-0.223867	-0.0935987	2.22097	3.41451	0.496655	1.83336	-0.365262	0.121935
NaAD	-0.488466	-1.19653	0.126652	-1.06961	0.0964822	-1.08453	-0.0545603	1.77363	1.81101	0.947873	0.85898	-0.0224691	2.42031	-0.264198	-1.35005	-0.058381	-0.581056	-1.45046	-0.120624	-1.00307	0.203985	0.19816	-0.333842	-0.0705185	1.66634	-0.802753	-0.267085	0.114773
Hydroxyproline	-0.348811	1.90017	-1.73522	-0.792982	-1.0061	-0.169316	-1.35237	-0.550806	-1.05426	-0.160928	-0.846294	-0.678969	-0.525748	-0.655115	-0.114031	0.596992	0.668652	0.645919	-0.477843	-1.37802	0.520313	0.15988	1.79557	0.887482	0.784744	1.02935	1.37056	1.48718
Argininosuccinate	-1.60767	0.450292	-1.16449	0.138721	0.19152	0.58292	0.378889	-0.451658	0.948445	0.841545	1.3448	0.324108	1.87147	1.14952	-1.66236	-0.551727	-0.71972	-0.255134	-1.7302	-1.42857	-0.526327	1.25148	1.42523	-0.256893	0.357567	-0.00158466	0.101902	-1.00208
MeSO	3.05697	2.88925	0.378485	0.798162	-0.427146	0.240858	0.0937498	-0.874258	-0.801946	-0.623547	-0.93685	-1.15438	-0.943276	-0.266945	-0.213967	-0.613294	-0.606924	-0.0575324	-0.279267	-0.589474	-0.0756899	-0.375077	0.856856	0.812461	-0.23109	0.288192	-0.593198	0.248885
Fumarate	0.404876	0.12057	-0.0538728	-1.43099	0.290963	-1.63808	-0.322624	0.638645	1.27096	1.04289	1.69851	1.9159	1.36596	0.12358	-1.87577	-0.302683	-1.16655	-0.945189	0.931854	0.208586	-0.130695	0.16396	-0.731783	-1.03344	-0.390473	-1.12245	0.637597	0.329739
Biotin	1.59445	0.93373	0.152901	0.58964	1.8805	-0.341408	-0.827637	0.00843997	-0.355427	0.697257	-0.124835	1.07634	1.78087	0.00781062	-2.23979	-0.71519	-1.44981	-1.50341	-0.399842	-0.785687	-0.676719	0.362876	-0.209222	0.0766818	-0.456635	-0.285822	-0.286603	1.49655
Uridine	-1.07006	-1.0669	-1.07359	-0.944661	-0.614629	-1.12397	-0.190568	2.42797	1.87987	0.825775	1.02876	-0.389363	-0.469109	-0.828416	1.49175	1.42318	0.347047	1.11929	0.0600525	-0.518147	0.579801	-0.744678	-0.892521	-0.338424	-0.74113	-0.046477	-0.570026	0.439183
Leu	-1.11383	-1.06736	-1.02464	-0.306805	-0.191618	-0.462507	0.812393	1.08466	2.1664	1.31562	3.24159	-0.196224	0.648373	-0.302206	-0.895414	-0.515986	-0.384671	0.000139904	0.070145	-0.95521	0.194363	-0.222133	-0.177562	-1.06274	-0.117704	0.106462	0.0610019	-0.70455
GABA	0.199632	0.207235	-1.13517	-0.0941572	-0.652712	0.0409399	-0.910974	-0.146552	0.847201	-0.409995	0.465698	-0.830605	-0.870905	-0.781589	0.0503301	0.433076	-0.53866	-0.668027	-1.17124	-1.11733	-0.767573	1.72952	2.64159	0.763101	0.612861	-0.182166	-0.173655	2.46014
Asn	0.061328	-1.01549	-1.19658	-0.831769	-0.451059	-0.783187	-0.17725	1.8185	2.48202	1.21944	2.18932	-1.18673	1.62369	-0.440869	-0.775402	-0.210143	-0.237323	-0.06	0.0627686	-0.765034	0.570577	-0.403605	-0.87557	-0.599667	-0.0713768	-0.20913	0.215008	0.0475419
Pyridoxal-5P	-2.20869	0.25251	-0.538476	-0.805542	0.956735	-0.59065	-0.251286	1.80159	0.837215	-0.123635	1.75187	0.909694	2.10054	0.330561	-1.28621	-0.165729	-0.167026	-0.895948	-1.22646	-1.05667	0.878927	0.663195	-0.260338	-0.14708	0.240206	-0.0249196	-0.0161848	-0.958203
CMP	2.01479	-1.43337	1.5573	1.04756	0.346271	1.28682	-0.269137	0.364149	1.54262	0.12159	0.41963	0.798443	0.140457	0.497689	-0.475999	-0.416424	-2.00498	-0.713495	-0.886303	-1.23218	-0.674414	-0.670904	1.026	-0.325358	-0.45072	-1.24663	-0.80926	0.445863
Carnitine	-0.244903	0.114187	-0.248585	0.605723	-0.98012	0.624151	1.45968	-1.09928	-1.10114	-0.864115	-1.15014	-1.0629	-0.862238	-0.249816	-0.260431	0.128676	-0.289763	0.236219	0.564266	-0.626119	-0.766079	0.228525	2.35958	2.60474	0.417252	1.42365	-0.517235	-0.443786
3-MH	3.98629	2.42085	0.409214	0.44863	-0.308833	0.147873	0.21498	-0.689846	-0.730724	-0.729216	-0.620504	-0.664642	-0.706995	0.0720266	-0.314616	-0.470657	-0.34894	-0.10589	-0.470706	-0.516789	-0.179577	-0.0615294	0.0170838	0.558568	-0.372172	-0.341122	-0.535322	-0.10743
CDP	-0.844906	-0.972714	-0.237048	-1.01784	-0.0537412	-0.777657	-0.990779	1.00867	0.881369	-0.0102964	2.12854	0.121865	1.59462	0.782595	-0.224419	0.84235	-0.83875	-0.935245	-1.00935	-1.30039	0.63666	1.27678	-1.4853	-0.298977	0.66703	1.7558	-0.270395	-0.428476
dA	-0.945473	-1.02575	-1.11601	-1.55875	-0.610645	-0.233104	-2.04199	0.75527	0.313859	0.782769	0.949235	0.994295	0.758709	-1.93151	0.111139	-0.153808	0.327428	0.562647	-0.060199	-0.563445	2.10463	0.156	-0.271806	0.166033	0.0177111	0.687821	-0.0439337	1.86886
Pro	-0.00179741	-0.66919	-1.30161	-1.00519	-1.2277	-0.347635	0.249198	-0.230438	0.238363	-0.675918	0.501835	-0.285183	0.523066	-0.894534	-0.855351	-1.69524	-1.22145	0.0207454	2.06341	-0.845289	0.45398	0.431789	1.78168	0.874526	0.870828	1.12902	1.92672	0.191356
Glycyl-glycine	-0.877748	0.945576	-1.13697	1.35099	-1.25969	0.73633	0.491444	-1.31264	-1.13913	-1.25669	-1.24931	-0.427302	-1.23072	-0.477447	0.997835	0.163251	-0.572351	1.63047	-0.481235	0.876179	0.210445	0.356312	1.40971	1.54103	0.0429242	1.3871	-0.493912	-0.224442
Glu	0.481258	1.68267	-1.40875	-0.0480922	-0.671463	-0.22584	-0.778108	0.841496	-0.655569	-1.59349	-0.656523	-0.358376	-1.36397	-1.45385	0.49585	0.571578	0.00297985	-0.046753	-1.8442	-0.0404726	0.302627	1.38474	0.569418	0.0995231	0.879107	0.920412	0.984464	1.92933
CoA	0.844579	-0.0610768	-0.488664	-0.778326	1.13409	0.605266	0.729772	2.0483	1.34136	0.298848	0.699761	-0.625543	1.12563	-0.818067	-1.28934	-0.844912	-0.711074	-1.027	-0.783513	-1.85638	-0.609178	0.959196	0.92099	-1.01596	1.15421	-0.864639	-0.7858	0.697473
Nicotinamide	-0.326284	-1.73422	-0.982028	-1.70581	1.23181	-0.998753	-0.130445	2.27317	0.964807	1.05424	1.63042	0.193923	0.547887	-0.0675467	-1.26791	-0.182542	0.774998	-1.04043	0.726484	-0.637648	0.207594	0.641087	-0.6686	-0.669639	0.945379	-0.870614	0.100279	-0.00960273
GDP	-1.06079	0.521192	0.112293	-1.2112	-0.684268	-0.0137836	0.124773	0.2236	1.91387	-0.68485	1.84778	0.199618	2.2178	0.0157165	-1.00464	-0.151291	-1.45354	-0.344154	-0.518027	-1.61896	-0.0212796	0.816564	-0.306477	-0.103671	1.08418	1.32311	-1.10434	-0.11921
Trehalose	-0.274199	-0.733282	-0.528455	-0.648914	-0.0200312	-0.669868	1.13399	2.39308	2.46262	0.9203	1.22943	-0.654204	-0.391668	0.183688	1.99127	0.20755	0.239463	-0.17163	-0.643302	-0.963351	-0.292396	-0.847524	-0.839825	-0.468039	-0.620003	-0.243664	-0.725758	-1.02528
Thiamine pyrophosphate	-0.950672	1.18807	-0.0939618	-0.129943	-0.0138431	0.224687	-0.594357	0.219099	1.42102	-0.245939	1.15093	-0.0594422	1.43148	0.148453	0.0307522	0.0233347	-1.29943	-1.26262	-2.13696	-2.33185	0.67362	1.80582	0.879053	-0.205952	0.693262	0.231856	-0.568757	-0.227716
dAMP	-0.21626	1.61299	-0.72514	0.100329	-1.16706	0.217719	-0.56802	-1.40881	-0.944424	-1.32856	-1.46548	-0.117052	-1.01594	0.15709	2.01645	0.280107	-0.729956	0.969678	-0.454322	0.13505	0.682686	0.4006	1.68683	1.81732	-0.752232	0.977113	0.11106	-0.271756
