## Supplementary Data S3 for "Condensation of PRPP amidotransferase by phase separation promotes *de novo* purine synthesis through intermolecular intermediate channeling in yeast"

### Sheet: Fig_4D
	FC																												Mean				SD
Metabolite	0h_1	0h_2	0h_3	0h_4	0h_5	0h_6	0h_7	1h_1	1h_2	1h_3	1h_4	1h_5	1h_6	1h_7	7h_1	7h_2	7h_3	7h_4	7h_5	7h_6	7h_7	24h_1	24h_2	24h_3	24h_4	24h_5	24h_6	24h_7	mean_0h	mean_1h	mean_7h	mean_24h	sd_0h	sd_1h	sd_7h	sd_24h
Adenine	1.59924	0.639089	1.0285	0.443043	0.78839	1.02992	1.47182	8.46731	5.36073	4.57226	4.23465	5.2409	5.49339	4.34525	5.37412	4.64715	3.70712	3.71122	5.93828	5.67323	5.72319	4.61317	4.43331	4.31951	3.87633	3.53321	3.72581	3.86806	1	5.38779	4.96776	4.05277	0.422027	1.44906	0.95274	0.402513
Hypoxanthine	1.04702	0.77786	1.54014	0.989172	0.850028	0.815715	0.980062	15.6412	13.4949	17.1796	17.4541	17.8003	23.8139	16.2223	5.29609	5.64933	7.02565	8.26893	10.4072	8.17777	9.28776	8.80185	7.3504	7.67482	11.8896	7.24408	10.9599	8.5348	1	17.3723	7.73039	8.92221	0.258289	3.19048	1.86343	1.82415
SAH	1.06385	1.20202	0.585698	1.35656	0.721518	1.12418	0.946182	0.807539	0.902622	0.907943	0.825191	1.85685	0.988796	1.45576	1.42727	1.48868	1.46583	1.40653	1.03869	1.36867	1.27662	1.53085	1.2711	1.35097	1.6076	1.32556	1.50293	1.17601	1	1.10639	1.35318	1.395	0.270659	0.397569	0.155128	0.155656
ATP	0.693168	1.74653	0.874327	0.921692	0.704257	1.45546	0.604573	1.07926	1.70349	1.09693	1.64996	1.41125	2.06434	1.888	1.30967	1.40162	0.772123	0.949615	0.541356	0.491165	1.96161	1.97223	1.92045	1.64016	1.86748	1.89663	0.928798	0.727814	1	1.55618	1.06102	1.56479	0.432944	0.378197	0.529079	0.517192
ADP	0.926104	1.09883	1.03501	0.999391	0.947865	1.09868	0.894122	1.30827	1.67359	1.39789	1.75336	1.32684	1.82698	1.6439	1.17055	1.2609	0.978103	0.895512	0.980218	0.566385	1.33313	1.31376	1.27255	1.36131	1.51786	2.15718	0.873171	1.08557	1	1.56155	1.0264	1.36877	0.0817722	0.213153	0.259186	0.404554
AMP	1.47737	1.17169	0.948562	0.880164	0.728333	1.01424	0.779638	0.778205	0.780866	0.785681	0.697608	0.747357	0.514878	1.04215	1.17392	1.05334	0.937925	1.05836	0.899871	0.887382	0.665472	0.858174	1.27462	1.36964	0.957933	1.12828	0.748447	1.32488	1	0.763821	0.953752	1.09457	0.257207	0.155494	0.163298	0.243795
S-AMP	0.342645	2.12195	1.04776	1.0703	0.351217	1.33885	0.727285	0.455961	0.48192	0.323482	0.410882	0.484723	0.577456	1.07295	0.896728	1.56975	0.304458	0.643618	0.217339	0.228113	1.4508	1.51107	2.03082	1.89088	1.50048	2.08751	0.479836	0.476921	1	0.54391	0.758686	1.42536	0.620244	0.245755	0.570091	0.686569
GTP	0.646101	1.77101	1.33978	0.631685	0.64534	1.37964	0.586445	0.899733	1.70711	0.689028	1.56201	1.02344	2.11262	1.47322	0.997658	1.36717	0.380404	0.690079	0.431594	0.310127	2.0192	2.15532	1.96027	1.35816	2.03825	1.61027	0.536726	0.628385	1	1.35245	0.885177	1.46963	0.485068	0.502571	0.627198	0.663882
GDP	0.673831	1.36661	1.18754	0.607965	0.838716	1.13233	1.19301	1.23629	1.97648	0.838461	1.94754	1.22578	2.10958	1.14525	0.698419	1.07212	0.501839	0.987657	0.911516	0.429399	1.12905	1.49595	1.00416	1.09297	1.61315	1.71778	0.654759	1.08616	1	1.49705	0.818571	1.23785	0.29167	0.501177	0.278125	0.382187
GMP	1.3253	1.13898	1.0905	0.915019	1.04035	0.700705	0.789161	1.20041	1.22848	1.09243	1.46744	0.699262	1.23173	1.1915	0.580609	1.12155	0.775755	0.995616	1.16916	0.462878	0.982168	1.02961	0.922592	1.09269	1.13566	0.863896	0.765861	1.04492	1	1.15875	0.869676	0.979319	0.214555	0.232313	0.270651	0.133063
IMP	1.02368	0.977301	1.21225	1.1896	0.920839	0.887622	0.788702	0.770806	0.47252	0.52529	0.545049	0.504958	0.423617	0.552142	0.560628	0.679898	0.331152	0.37792	0.450339	0.540402	0.51287	0.584726	0.496094	0.725399	0.562387	0.381181	0.48904	0.751736	1	0.542055	0.493316	0.570081	0.155787	0.110271	0.117901	0.132364
PRPP	1.63795	0.813667	0.884445	0.587884	0.690111	1.38181	1.00413	0.152918	0.15641	0.0708999	0.0679956	0.303819	0.296772	0.204214	0.159463	0.111559	0.161023	0.526402	0.211294	0.567351	0.357536	0.124453	0.550183	0.627578	0.158614	0.287806	0.120544	0.209275	1	0.179004	0.299233	0.296922	0.38007	0.0959896	0.186407	0.208656

### Sheet: Fig_S6A
	FC																												Mean				SD
Metabolite	0h_1	0h_2	0h_3	0h_4	0h_5	0h_6	0h_7	1h_1	1h_2	1h_3	1h_4	1h_5	1h_6	1h_7	7h_1	7h_2	7h_3	7h_4	7h_5	7h_6	7h_7	24h_1	24h_2	24h_3	24h_4	24h_5	24h_6	24h_7	mean_0h	mean_1h	mean_7h	mean_24h	sd_0h	sd_1h	sd_7h	sd_24h
Inosine	0.877166	0.912269	0.941023	0.910531	1.12367	1.04273	1.19262	4.36983	4.07413	4.32422	4.19619	4.4785	4.81101	4.55573	2.34748	1.91812	1.86453	1.84437	1.74627	1.62261	1.51461	1.59259	1.6407	1.54852	1.62294	1.64246	1.57509	1.57487	1	4.40137	1.83686	1.59959	0.121442	0.242804	0.266494	0.0363816
dI	0.650499	0.964002	1.08676	1.24398	1.0837	0.954407	1.01665	6.10635	5.83694	7.33266	6.37954	7.26966	8.1434	6.25761	4.82792	4.7422	5.03655	4.70402	5.44899	5.36583	5.45168	6.00737	4.94366	4.35333	5.92128	5.49161	4.86287	5.40032	1	6.76088	5.08246	5.28292	0.182512	0.834458	0.335873	0.59796
dG	0.889537	1.01227	0.964671	1.00399	1.13073	1.06463	0.934164	3.38249	3.07596	3.35637	3.30503	3.42711	4.01518	3.04756	2.1608	2.31175	4.23873	3.32298	2.9721	2.20374	3.69439	2.6514	2.17443	2.55645	2.39534	2.47723	2.835	2.1452	1	3.37281	2.98636	2.46215	0.0808491	0.320012	0.809567	0.248881
Adenosine	1.2591	1.8361	0.870264	0.917131	0.600566	0.725312	0.791528	1.2087	1.12646	0.950569	0.990552	0.740875	0.815921	1.08506	0.994817	1.36442	1.11183	1.84081	0.81219	0.596366	0.825664	0.79171	1.0068	0.887286	0.894584	0.90748	0.738873	1.29587	1	0.988305	1.07801	0.9318	0.421971	0.168022	0.415989	0.182106
Guanosine	1.05088	1.07487	0.980903	0.989857	0.948452	0.883688	1.07135	2.89332	2.63372	2.47066	2.61643	2.06072	2.27794	2.50539	2.65019	2.14784	2.22267	2.19329	1.74944	1.39887	1.82467	1.80707	1.73479	1.5895	1.72978	1.57493	1.45781	1.78819	1	2.49402	2.02671	1.66887	0.070638	0.267413	0.404439	0.129783
dAMP	0.986023	1.21895	0.921226	1.02634	0.864954	1.04128	0.941232	0.834173	0.893304	0.844391	0.826956	0.998655	0.884197	1.03356	1.27032	1.04923	0.920613	1.13703	0.95571	1.03076	1.10049	1.06457	1.22835	1.24496	0.917776	1.13798	1.0277	0.978957	1	0.902177	1.06631	1.08576	0.114329	0.082254	0.117478	0.123727
dGMP	1.15723	2.29165	1.24521	1.3005	0.504181	0.162773	0.338445	1.24921	1.92795	1.04754	1.00805	0.42086	0.141266	0.337628	1.0223	1.93435	0.979717	0.8914	0.285392	0.11501	0.296563	1.1074	1.10279	0.510425	1.17081	0.0817743	0.185385	2.66789	1	0.876072	0.789247	0.97521	0.73348	0.623108	0.627626	0.873237
SAM	0.657059	1.00394	0.984397	1.06273	1.26171	0.884324	1.14583	1.23192	1.40288	1.54664	1.29251	1.29384	1.95501	1.43642	1.69993	1.5205	1.58352	1.25391	1.15569	1.14764	1.37447	1.2196	1.25623	1.4218	1.21943	1.27449	1.14291	1.12205	1	1.45132	1.39081	1.23664	0.193625	0.246142	0.217152	0.0988286
